# Hematopoietic Stem and Progenitor Cell Aging is Initiated at Middle Age Through Decline in Local Insulin-Like Growth Factor 1 (IGF1)

**DOI:** 10.1101/2020.07.11.198846

**Authors:** Kira Young, Elizabeth Eudy, Rebecca Bell, Matthew Loberg, Tim Stearns, Lars Velten, Simon Haas, Jennifer J. Trowbridge

## Abstract

Hematopoietic stem cells (HSCs) are responsible for lifelong maintenance and regeneration of the blood system. With aging, loss of HSC function is a major contributor to decline in overall hematopoietic function, leading to increased rate of infection, poor vaccination response, clonal hematopoiesis, and increased risk of hematologic malignancies. While cellular and molecular hallmarks of HSC aging have been defined^1–3^, the lack of understanding of the nature and timing of the initiating events that cause HSC aging is a barrier to achieving the goal of extending healthy hematopoietic function into older age. Here we discover that hallmarks of HSC aging and myeloid-biased hematopoiesis accumulate by middle age in mice, and that the bone marrow (BM) microenvironment at middle age induces and is indispensable for hematopoietic aging phenotypes. Using unbiased transcriptome-based approaches, we identify decreased production of IGF1 by cells in the middle-aged BM microenvironment as a factor causing hematopoietic stem and progenitor cell aging and show that direct stimulation with IGF1 rescues hallmarks of hematopoietic aging. Declining IGF1 in the BM microenvironment at middle age represents a compelling target for intervention using prophylactic therapies to effectively extend healthspan and to prevent functional decline during aging.
