## Supplementary Table 4 for "Hematopoietic Stem and Progenitor Cell Aging is Initiated at Middle Age Through Decline in Local Insulin-Like Growth Factor 1 (IGF1)"

### Sheet: DEGs_MvsY
Differentially expressed genes in middle age LTHSC +vehicle vs young LT-HSC +vehicle
ID	Symbol	FC	logFC	PValue	FDR
ENSMUSG00000091921	NA	-296.257	-8.21071	1.4381e-06	0.000437684
ENSMUSG00000084349	Rpl3-ps1	-220.843	-7.78688	5.26365e-06	0.00127565
ENSMUSG00000043644	0610009L18Rik	-85.7303	-6.42173	0.000274129	0.0273857
ENSMUSG00000046774	8030474K03Rik	-54.8592	-5.77766	0.00274046	0.11744
ENSMUSG00000046550	Spin2c	-50.1856	-5.6492	0.00446345	0.164706
ENSMUSG00000078901	Gm14440	-45.1038	-5.49518	0.00157474	0.0828376
ENSMUSG00000062859	Tcp11	-36.1494	-5.1759	0.000471747	0.0379933
ENSMUSG00000072618	Gm10384	-27.9166	-4.80305	1.07237e-05	0.00222764
ENSMUSG00000081152	Gm12430	-25.8606	-4.69269	0.0076339	0.221924
ENSMUSG00000050138	Kcnk12	-22.7349	-4.50684	0.000892557	0.0589944
ENSMUSG00000026649	Cfap126	-20.5208	-4.35901	0.00678021	0.206735
ENSMUSG00000050108	Bpifc	-17.1378	-4.09911	0.00666455	0.206735
ENSMUSG00000019817	Plagl1	-16.8906	-4.07815	0.00126677	0.072079
ENSMUSG00000030109	Slc6a12	-10.93	-3.45022	0.00561635	0.187503
ENSMUSG00000000869	Il4	-10.5316	-3.39665	0.00532892	0.181614
ENSMUSG00000029322	Plac8	-9.48813	-3.24612	0.000138815	0.0169783
ENSMUSG00000096977	Gm10827	-8.13011	-3.02328	0.000676344	0.049174
ENSMUSG00000085823	Gm13012	-7.87965	-2.97813	0.00801682	0.229576
ENSMUSG00000078771	Evi2a	-7.84675	-2.9721	0.00965307	0.25053
ENSMUSG00000097613	Gm17597	-7.58639	-2.92341	0.0129082	0.297411
ENSMUSG00000054944	5330416C01Rik	-7.46412	-2.89997	0.000371926	0.0327784
ENSMUSG00000069074	Gm10258	-7.01987	-2.81144	0.010367	0.257465
ENSMUSG00000095649	Gm8979	-6.35978	-2.66898	0.00425343	0.161491
ENSMUSG00000033739	Fkbpl	-6.31987	-2.6599	0.00597756	0.195083
ENSMUSG00000027646	Src	-6.2637	-2.64702	4.48387e-06	0.0011506
ENSMUSG00000055370	Gm9968	-6.19578	-2.63129	0.00965264	0.25053
ENSMUSG00000024544	Ldlrad4	-5.91207	-2.56366	0.00833443	0.233829
ENSMUSG00000073640	Rpl27-ps3	-5.76907	-2.52834	1.88783e-10	1.37256e-07
ENSMUSG00000054675	Tmem119	-5.51893	-2.46439	0.000258938	0.0265292
ENSMUSG00000085936	2610307P16Rik	-5.5183	-2.46422	0.0044177	0.164706
ENSMUSG00000015950	Ncf1	-5.29999	-2.40599	4.8825e-08	1.93628e-05
ENSMUSG00000082345	Gm13622	-5.28183	-2.40104	0.0138315	0.307799
ENSMUSG00000020323	Prss57	-4.92177	-2.29918	0.00886224	0.241625
ENSMUSG00000028464	Tpm2	-4.92155	-2.29911	0.00595246	0.19475
ENSMUSG00000036091	Hyal3	-4.87207	-2.28454	0.00252506	0.111816
ENSMUSG00000004709	Cd244a	-4.66901	-2.22312	0.000106924	0.0137188
ENSMUSG00000058838	Rps27a-ps2	-4.45029	-2.1539	0.00915166	0.244084
ENSMUSG00000035711	Dok3	-4.38872	-2.1338	0.0114337	0.274557
ENSMUSG00000022546	Gpt	-4.38856	-2.13375	0.00195169	0.0952996
ENSMUSG00000067786	Nnat	-4.385	-2.13258	0.00856507	0.235981
ENSMUSG00000020092	Pald1	-4.22716	-2.07969	0.00850959	0.235941
ENSMUSG00000018599	Mief2	-4.07311	-2.02613	0.000899624	0.0591627
ENSMUSG00000097233	Gm17552	-3.97087	-1.98946	0.0131111	0.3005
ENSMUSG00000030142	Clec4e	-3.9395	-1.97801	0.00136219	0.0749031
ENSMUSG00000053168	9030619P08Rik	-3.79044	-1.92236	0.00218447	0.101018
ENSMUSG00000056069	Otulinl	-3.66624	-1.8743	0.00296539	0.124385
ENSMUSG00000002274	Metrn	-3.61247	-1.85299	0.000405883	0.034478
ENSMUSG00000034714	Ttyh2	-3.59996	-1.84798	0.000332685	0.0307661
ENSMUSG00000047604	Frat2	-3.5706	-1.83617	0.000278636	0.0274538
ENSMUSG00000035007	Rundc1	-3.56038	-1.83203	0.00302247	0.125972
ENSMUSG00000059013	Sh2d3c	-3.44935	-1.78632	6.20151e-06	0.00138812
ENSMUSG00000036928	Stag3	-3.40239	-1.76655	0.0126713	0.292985
ENSMUSG00000035863	Palm	-3.40109	-1.766	0.0131696	0.301311
ENSMUSG00000056758	Hmga2	-3.37734	-1.75589	1.16922e-11	1.70018e-08
ENSMUSG00000096883	Shisa8	-3.37109	-1.75321	0.000212515	0.0227966
ENSMUSG00000097518	Gm26694	-3.35488	-1.74626	0.00349389	0.139404
ENSMUSG00000029545	Acads	-3.15815	-1.65908	0.0101391	0.254683
ENSMUSG00000029594	Rbm19	-3.11345	-1.63851	0.00125238	0.0717643
ENSMUSG00000022372	Sla	-3.09432	-1.62962	4.70152e-05	0.00750351
ENSMUSG00000063171	Rps4l	-3.03722	-1.60275	0.00153005	0.0816217
ENSMUSG00000058099	Nfam1	-3.00574	-1.58772	0.000574209	0.043107
ENSMUSG00000032776	Mctp2	-2.97513	-1.57295	0.0132765	0.302226
ENSMUSG00000052854	Nrk	-2.97131	-1.5711	0.000339147	0.0308223
ENSMUSG00000004558	Ndrg2	-2.9417	-1.55665	3.76548e-09	2.05328e-06
ENSMUSG00000040557	Mettl27	-2.93894	-1.55529	0.0114562	0.274593
ENSMUSG00000025218	Poll	-2.90724	-1.53965	0.00353345	0.140128
ENSMUSG00000044867	Gimap1os	-2.90059	-1.53634	0.000701808	0.0501889
ENSMUSG00000024053	Emilin2	-2.81075	-1.49095	1.27554e-10	1.11286e-07
ENSMUSG00000021719	Rgs7bp	-2.79011	-1.48032	2.36755e-05	0.00449046
ENSMUSG00000039084	Chad	-2.75914	-1.46422	0.000530718	0.0408559
ENSMUSG00000003206	Ebi3	-2.71564	-1.44129	0.00103956	0.0647842
ENSMUSG00000045282	Tmem86b	-2.64324	-1.40231	0.00793155	0.228432
ENSMUSG00000040663	Clcf1	-2.57339	-1.36367	0.00828337	0.233829
ENSMUSG00000001763	Tspan33	-2.54007	-1.34487	0.00844446	0.235635
ENSMUSG00000002227	Mov10	-2.50303	-1.32368	0.000772476	0.0543388
ENSMUSG00000020654	Adcy3	-2.50299	-1.32365	0.000196086	0.0217472
ENSMUSG00000039315	Clnk	-2.47303	-1.30628	0.00334411	0.135813
ENSMUSG00000030798	Cd37	-2.44681	-1.2909	1.55886e-06	0.000463656
ENSMUSG00000020758	Itgb4	-2.43601	-1.28452	0.0108602	0.264835
ENSMUSG00000038893	Fam117a	-2.38755	-1.25553	0.00100664	0.0634063
ENSMUSG00000024426	Atat1	-2.36835	-1.24388	0.00491232	0.175343
ENSMUSG00000044201	Cdc25c	-2.36406	-1.24126	0.00891575	0.242229
ENSMUSG00000042303	Sgsm3	-2.35748	-1.23725	0.00892139	0.242229
ENSMUSG00000028378	Ptgr1	-2.31864	-1.21328	0.0107044	0.263324
ENSMUSG00000062619	2310039H08Rik	-2.31794	-1.21285	0.00112678	0.0682691
ENSMUSG00000041642	Kif21b	-2.31605	-1.21166	2.75324e-05	0.00507488
ENSMUSG00000040552	C3ar1	-2.29617	-1.19923	0.00180352	0.092198
ENSMUSG00000041075	Fzd7	-2.28185	-1.19021	0.00884672	0.241625
ENSMUSG00000031834	Pik3r2	-2.24353	-1.16577	0.00631847	0.201433
ENSMUSG00000001741	Il16	-2.18903	-1.13029	0.000175555	0.0201766
ENSMUSG00000036181	Hist1h1c	-2.18054	-1.12469	0.00532012	0.181614
ENSMUSG00000035790	Cep19	-2.17824	-1.12316	0.00513691	0.17832
ENSMUSG00000030336	Cd27	-2.14467	-1.10076	6.93783e-05	0.00986907
ENSMUSG00000043557	Mdga1	-2.14439	-1.10057	0.00197964	0.0959541
ENSMUSG00000062054	Iah1	-2.12839	-1.08976	0.00743113	0.218061
ENSMUSG00000074406	Zfp628	-2.10992	-1.07719	0.0066986	0.206735
ENSMUSG00000029392	Rilpl1	-2.10947	-1.07688	0.0024297	0.108895
ENSMUSG00000037692	Ahdc1	-2.10778	-1.07572	0.003352	0.135813
ENSMUSG00000070691	Runx3	-2.10199	-1.07176	1.63887e-07	5.95773e-05
ENSMUSG00000016494	Cd34	-2.10154	-1.07144	4.98098e-06	0.00122993
ENSMUSG00000024030	Abcg1	-2.09254	-1.06525	0.0013978	0.0759045
ENSMUSG00000090100	Ttbk2	-2.0518	-1.03689	0.000168717	0.0197143
ENSMUSG00000026024	Als2	-2.03855	-1.02754	0.0104984	0.260214
ENSMUSG00000057531	Dtnbp1	-2.02135	-1.01532	0.000301197	0.0289835
ENSMUSG00000097052	Snora43	-2.01107	-1.00796	0.00984814	0.251764
ENSMUSG00000018819	Lsp1	-2.00702	-1.00505	0.000259474	0.0265292
ENSMUSG00000059278	Naa38	-1.99057	-0.993181	0.000464632	0.0379933
ENSMUSG00000046808	Atp10d	-1.98174	-0.986767	0.00908739	0.244084
ENSMUSG00000030101	Sumf1	-1.98057	-0.985913	0.000776446	0.0543388
ENSMUSG00000045349	Sh2d5	-1.9789	-0.9847	0.000785733	0.0546422
ENSMUSG00000027315	Spint1	-1.97777	-0.983877	0.0132439	0.302226
ENSMUSG00000039741	Bahcc1	-1.95217	-0.965078	5.78118e-05	0.00879747
ENSMUSG00000060791	Gmfg	-1.94781	-0.961853	0.00115137	0.0691194
ENSMUSG00000022657	Cd96	-1.93684	-0.953702	0.00148009	0.0797118
ENSMUSG00000042524	Sun2	-1.92923	-0.948025	1.24027e-05	0.0024593
ENSMUSG00000018102	Hist1h2bc	-1.92704	-0.946385	0.00973157	0.250632
ENSMUSG00000033697	Arhgap39	-1.92547	-0.94521	0.0132788	0.302226
ENSMUSG00000061143	Maml3	-1.91314	-0.935946	0.002178	0.101018
ENSMUSG00000021461	Fancc	-1.90823	-0.932232	0.00854074	0.235941
ENSMUSG00000028102	Pex11b	-1.90514	-0.9299	0.00821591	0.232731
ENSMUSG00000064023	Klk8	-1.90164	-0.927243	0.00948473	0.248751
ENSMUSG00000048897	Zfp710	-1.90082	-0.92662	0.00153953	0.0816217
ENSMUSG00000024818	Slc25a45	-1.89872	-0.925026	0.0135146	0.30494
ENSMUSG00000033209	Ttc28	-1.89268	-0.920433	0.00235476	0.106265
ENSMUSG00000017493	Igfbp4	-1.8749	-0.906816	3.46804e-05	0.0060515
ENSMUSG00000033826	Dnah8	-1.87071	-0.903584	0.00899723	0.243278
ENSMUSG00000043895	S1pr2	-1.86177	-0.896674	0.00834662	0.233829
ENSMUSG00000029716	Tfr2	-1.85348	-0.890233	0.000514328	0.0398285
ENSMUSG00000025373	Rnf41	-1.84653	-0.884816	0.0140248	0.308141
ENSMUSG00000042292	Mrtfa	-1.84103	-0.880513	0.000216995	0.023088
ENSMUSG00000028332	Hemgn	-1.83963	-0.879416	0.00209947	0.098695
ENSMUSG00000047139	Cd24a	-1.8328	-0.874052	0.000468602	0.0379933
ENSMUSG00000028931	Kcnab2	-1.83147	-0.873006	0.00624921	0.200844
ENSMUSG00000049871	Nlrc3	-1.82512	-0.86799	0.000473211	0.0379933
ENSMUSG00000025085	Ablim1	-1.82328	-0.866538	0.00649681	0.205371
ENSMUSG00000068735	Trp53i11	-1.81901	-0.863154	0.000694789	0.0499599
ENSMUSG00000060261	Gtf2i	-1.81423	-0.859357	6.93904e-06	0.00148871
ENSMUSG00000034612	Chst11	-1.80814	-0.854509	0.006725	0.206735
ENSMUSG00000025154	Arhgap19	-1.80473	-0.851787	0.0138786	0.307799
ENSMUSG00000033396	Spg11	-1.7925	-0.841971	0.00116419	0.0692535
ENSMUSG00000026269	Rnpepl1	-1.78867	-0.838885	0.0105736	0.260596
ENSMUSG00000028678	Kif2c	-1.78865	-0.838871	0.00678579	0.206735
ENSMUSG00000029512	Ulk1	-1.78728	-0.837766	0.000362643	0.0322851
ENSMUSG00000001020	S100a4	-1.77651	-0.829042	0.000918816	0.0599401
ENSMUSG00000049489	Ccnq	-1.76446	-0.819228	0.0122798	0.286976
ENSMUSG00000047407	Tgif1	-1.76334	-0.818309	0.0144724	0.315141
ENSMUSG00000043004	Gng2	-1.7581	-0.814019	0.00440354	0.164655
ENSMUSG00000030287	Itpr2	-1.75393	-0.81059	0.00836189	0.233829
ENSMUSG00000051483	Cbr1	-1.75317	-0.809963	0.00659665	0.206735
ENSMUSG00000049807	Arhgap23	-1.74609	-0.804127	0.00253128	0.111816
ENSMUSG00000075279	Mrpl23-ps1	-1.73925	-0.798464	0.00121027	0.0707089
ENSMUSG00000025491	Ifitm1	-1.7267	-0.788015	0.00261209	0.113948
ENSMUSG00000020514	Mrpl22	-1.72575	-0.787227	0.00276197	0.11744
ENSMUSG00000050628	Ubald2	-1.71678	-0.779702	0.00479034	0.172703
ENSMUSG00000007833	Aldh16a1	-1.70433	-0.769201	0.00206232	0.0978811
ENSMUSG00000082697	NA	-1.70387	-0.768815	0.00611348	0.198037
ENSMUSG00000070000	Fcho1	-1.69415	-0.760558	0.00489518	0.175343
ENSMUSG00000026922	Agpat2	-1.68237	-0.750496	0.0120999	0.284805
ENSMUSG00000002111	Spi1	-1.67506	-0.744212	0.00184221	0.0932299
ENSMUSG00000048865	Arhgap30	-1.67343	-0.742808	0.00552355	0.186306
ENSMUSG00000022263	Trio	-1.65262	-0.724752	0.000834741	0.0563106
ENSMUSG00000066800	Rnasel	-1.65256	-0.724706	0.00251966	0.111816
ENSMUSG00000034255	Arhgap27	-1.6485	-0.721152	0.0101387	0.254683
ENSMUSG00000052429	NA	-1.64712	-0.719944	0.00532212	0.181614
ENSMUSG00000042046	Dstyk	-1.63407	-0.708473	0.0149401	0.324248
ENSMUSG00000030516	Tjp1	-1.632	-0.706642	0.00811431	0.231355
ENSMUSG00000049106	Dcaf5	-1.63126	-0.705984	0.00174992	0.0898386
ENSMUSG00000025316	Banp	-1.62095	-0.696837	0.0129974	0.298415
ENSMUSG00000033032	Afap1l1	-1.61886	-0.694978	0.00626151	0.200844
ENSMUSG00000054008	Ndst1	-1.60999	-0.687049	0.00794198	0.228432
ENSMUSG00000038227	Hoxa9	-1.60834	-0.685571	0.010084	0.254683
ENSMUSG00000028677	Rnf220	-1.60626	-0.683706	0.00276392	0.11744
ENSMUSG00000052142	Rasal3	-1.60267	-0.680481	0.000738984	0.0525602
ENSMUSG00000015290	Ubl4a	-1.59936	-0.67749	0.0137876	0.307799
ENSMUSG00000037419	Endod1	-1.59768	-0.675975	0.000325539	0.0304309
ENSMUSG00000019188	H13	-1.59584	-0.674319	0.00274071	0.11744
ENSMUSG00000049932	H2afx	-1.57578	-0.656066	0.00897132	0.24308
ENSMUSG00000056917	Sipa1	-1.5745	-0.654897	0.00851344	0.235941
ENSMUSG00000002329	Mdp1	-1.57317	-0.653676	0.0112754	0.272253
ENSMUSG00000046574	Prr12	-1.57146	-0.652105	0.00493056	0.175343
ENSMUSG00000018474	Chd3	-1.57122	-0.651882	0.0125284	0.290707
ENSMUSG00000025510	Cd151	-1.56303	-0.644347	0.00510731	0.178238
ENSMUSG00000020079	Supv3l1	-1.55087	-0.633077	0.00543395	0.183757
ENSMUSG00000039168	Dap	-1.54349	-0.626197	0.0117551	0.279199
ENSMUSG00000022148	Fyb	1.50661	0.591305	0.00373839	0.145176
ENSMUSG00000061119	Prcp	1.50854	0.593152	0.00100776	0.0634063
ENSMUSG00000020326	Ccng1	1.51588	0.600152	0.0011385	0.0686617
ENSMUSG00000022797	Tfrc	1.52048	0.604528	0.00238034	0.10705
ENSMUSG00000078922	Tgtp1	1.5248	0.608623	0.00505467	0.177824
ENSMUSG00000029802	Abcg2	1.53736	0.620456	0.00446784	0.164706
ENSMUSG00000038070	Cntln	1.5458	0.62835	0.00142503	0.0770633
ENSMUSG00000045763	Basp1	1.54845	0.630828	0.00675148	0.206735
ENSMUSG00000028572	Hook1	1.55018	0.632438	0.0115214	0.27565
ENSMUSG00000028035	Dnajb4	1.56887	0.649728	0.0140077	0.308141
ENSMUSG00000038718	Pbx3	1.57753	0.65767	0.00714274	0.212221
ENSMUSG00000024597	Slc12a2	1.57954	0.659501	0.00734522	0.216502
ENSMUSG00000035183	Slc24a5	1.58322	0.662866	0.0103443	0.257465
ENSMUSG00000026843	Fubp3	1.58876	0.6679	0.00744811	0.218061
ENSMUSG00000017776	Crk	1.58951	0.668581	0.0105564	0.260596
ENSMUSG00000025920	Stau2	1.59673	0.675116	0.00649651	0.205371
ENSMUSG00000027111	Itga6	1.6032	0.680954	0.00500024	0.17686
ENSMUSG00000050965	Prkca	1.61025	0.687289	0.00139397	0.0759045
ENSMUSG00000024511	Rab27b	1.62497	0.700415	0.00582146	0.191865
ENSMUSG00000013701	Timm23	1.62755	0.702703	0.00662379	0.206735
ENSMUSG00000039831	Arhgap29	1.62838	0.703435	0.00660504	0.206735
ENSMUSG00000028207	Asph	1.64244	0.715844	0.00124324	0.0717643
ENSMUSG00000030104	Edem1	1.64525	0.718303	0.000762655	0.0539506
ENSMUSG00000018171	Vmp1	1.64911	0.721686	0.0015405	0.0816217
ENSMUSG00000032902	Slc16a1	1.65285	0.724959	0.0019238	0.0952996
ENSMUSG00000093930	Hmgcs1	1.65862	0.72998	0.00334238	0.135813
ENSMUSG00000001025	S100a6	1.66055	0.731663	3.62197e-05	0.00623694
ENSMUSG00000060675	Pla2g16	1.66194	0.732866	0.0122451	0.286676
ENSMUSG00000022337	Emc2	1.66645	0.736782	0.00398108	0.152787
ENSMUSG00000002997	Prkar2b	1.66735	0.737557	0.00011839	0.0147559
ENSMUSG00000024150	Mcfd2	1.67063	0.74039	0.00228048	0.103269
ENSMUSG00000020227	Irak3	1.69144	0.758248	0.0105613	0.260596
ENSMUSG00000024610	Cd74	1.69649	0.762554	0.00666755	0.206735
ENSMUSG00000028214	Gem	1.69853	0.76429	0.000135883	0.0167764
ENSMUSG00000027684	Mecom	1.70419	0.769087	0.000264296	0.0268128
ENSMUSG00000045795	Whamm	1.70697	0.771434	0.00984973	0.251764
ENSMUSG00000022744	Cldnd1	1.71309	0.776601	0.00784445	0.226623
ENSMUSG00000027002	Nckap1	1.722	0.784083	2.68887e-05	0.00502703
ENSMUSG00000031996	Aplp2	1.72367	0.785482	0.00583499	0.191865
ENSMUSG00000030763	Lcmt1	1.73655	0.796224	0.0119354	0.282456
ENSMUSG00000067916	Zfp991	1.7469	0.804794	0.00850325	0.235941
ENSMUSG00000031930	Wwp2	1.7523	0.809252	4.2891e-05	0.00719634
ENSMUSG00000030126	Tmcc1	1.7592	0.814919	0.0123382	0.287826
ENSMUSG00000001435	Col18a1	1.76207	0.817272	0.00195407	0.0952996
ENSMUSG00000024912	Fosl1	1.76253	0.817644	0.00319397	0.131859
ENSMUSG00000036902	Neto2	1.76405	0.818887	0.00117377	0.0695076
ENSMUSG00000037169	Mycn	1.76471	0.819427	5.85238e-06	0.00138812
ENSMUSG00000021196	Pfkp	1.77044	0.824104	2.0704e-06	0.000564485
ENSMUSG00000025324	Atp10a	1.772	0.825381	0.00148807	0.0798132
ENSMUSG00000026222	Sp100	1.77497	0.827794	0.00369741	0.144874
ENSMUSG00000043885	Slc36a4	1.78142	0.833027	0.0139542	0.308025
ENSMUSG00000035133	Arhgap5	1.78308	0.834375	0.000461467	0.0379933
ENSMUSG00000042195	Slc35f2	1.78637	0.837031	0.00926414	0.245148
ENSMUSG00000005225	Plekha8	1.7903	0.840201	0.0069155	0.209984
ENSMUSG00000047454	Gphn	1.79261	0.842065	0.00138207	0.0756784
ENSMUSG00000035834	Polr3g	1.81286	0.858266	0.0051223	0.178286
ENSMUSG00000007812	Zfp655	1.81409	0.859244	0.000964497	0.0615726
ENSMUSG00000002489	Tiam1	1.81951	0.863548	0.00523269	0.180211
ENSMUSG00000071714	Csf2rb2	1.81997	0.863911	0.000822708	0.0557864
ENSMUSG00000036356	Csgalnact1	1.82231	0.86577	0.00135799	0.0749031
ENSMUSG00000051444	Bbs12	1.82385	0.866987	0.00195771	0.0952996
ENSMUSG00000051344	Plekhm3	1.82827	0.870478	0.00916271	0.244084
ENSMUSG00000021675	F2rl2	1.82866	0.870788	0.00916224	0.244084
ENSMUSG00000073016	Uprt	1.82962	0.871541	0.000822038	0.0557864
ENSMUSG00000053310	Nrgn	1.84443	0.883175	0.000547735	0.0416994
ENSMUSG00000038312	Edem2	1.84565	0.884126	0.0138499	0.307799
ENSMUSG00000030327	Necap1	1.84776	0.88578	0.00715132	0.212221
ENSMUSG00000029287	Tgfbr3	1.84935	0.887021	0.0052209	0.180211
ENSMUSG00000028878	Fam76a	1.85285	0.889749	0.0100405	0.254158
ENSMUSG00000024664	Fads3	1.85623	0.892377	0.00717371	0.212404
ENSMUSG00000027030	Stk39	1.86332	0.897872	0.0053252	0.181614
ENSMUSG00000036833	Pnpla7	1.87542	0.907213	0.0122292	0.286676
ENSMUSG00000032601	Prkar2a	1.87844	0.909531	0.000159849	0.0188463
ENSMUSG00000021118	Plek2	1.88079	0.911337	0.000485656	0.038413
ENSMUSG00000066595	Flvcr1	1.88312	0.913125	0.00369503	0.144874
ENSMUSG00000028565	Nfia	1.89327	0.920881	0.000644409	0.0471139
ENSMUSG00000031021	Tmem9b	1.8942	0.921588	0.00130272	0.0734857
ENSMUSG00000004105	Angptl2	1.89611	0.923046	0.000789132	0.0546422
ENSMUSG00000041272	Tox	1.90027	0.926203	0.00632606	0.201433
ENSMUSG00000026249	Serpine2	1.90948	0.933179	0.00507279	0.177983
ENSMUSG00000026730	Pter	1.91261	0.935545	0.00194949	0.0952996
ENSMUSG00000052369	Tmem106c	1.93724	0.954002	0.00675434	0.206735
ENSMUSG00000032766	Gng11	1.9398	0.955908	0.000489835	0.038413
ENSMUSG00000037820	Tgm2	1.94386	0.958922	9.1431e-05	0.0123356
ENSMUSG00000028402	Mpdz	1.95011	0.963555	0.00204392	0.0977548
ENSMUSG00000025477	Inpp5a	1.95044	0.963798	0.00129362	0.0732882
ENSMUSG00000025887	Casp12	1.9551	0.967244	1.15525e-05	0.00236231
ENSMUSG00000033590	Myo5c	1.96848	0.977079	0.00223124	0.102457
ENSMUSG00000068270	Shroom4	1.96864	0.977203	0.00219943	0.101352
ENSMUSG00000023092	Fhl1	1.9728	0.980245	0.000929765	0.0599401
ENSMUSG00000040322	Slc25a24	1.98119	0.986368	0.0043529	0.163855
ENSMUSG00000015568	Lpl	1.98636	0.990128	0.000192746	0.0217454
ENSMUSG00000028634	Hivep3	1.99574	0.996921	0.000144583	0.0173593
ENSMUSG00000038264	Sema7a	1.9974	0.998121	0.00199983	0.0965749
ENSMUSG00000020956	Dtd2	2.0014	1.00101	0.00184508	0.0932299
ENSMUSG00000021696	Elovl7	2.00881	1.00634	0.0114225	0.274557
ENSMUSG00000005465	Il27ra	2.01387	1.00997	0.00125575	0.0717643
ENSMUSG00000041975	Mettl8	2.01832	1.01316	0.00274854	0.11744
ENSMUSG00000007989	Fzd3	2.02096	1.01504	0.00706008	0.212221
ENSMUSG00000039178	Tbc1d19	2.02994	1.02144	0.00283368	0.119627
ENSMUSG00000039530	Tusc3	2.03127	1.02238	0.00336276	0.135829
ENSMUSG00000054641	Mmrn1	2.03392	1.02427	6.87208e-06	0.00148871
ENSMUSG00000019986	Ahi1	2.04241	1.03027	8.11289e-05	0.0111515
ENSMUSG00000026566	Mpzl1	2.05285	1.03763	0.00939242	0.247321
ENSMUSG00000074364	Ehd2	2.05317	1.03785	0.00974796	0.250632
ENSMUSG00000028268	Gbp3	2.05696	1.04052	0.00214773	0.100026
ENSMUSG00000022912	Pros1	2.06213	1.04413	0.000361017	0.0322851
ENSMUSG00000032035	Ets1	2.06389	1.04537	0.00616	0.199052
ENSMUSG00000033585	Ndn	2.06627	1.04703	0.0116112	0.277236
ENSMUSG00000055541	Lair1	2.07845	1.05551	0.00461847	0.168362
ENSMUSG00000069833	Ahnak	2.10101	1.07109	0.00190221	0.0952996
ENSMUSG00000054321	Taf4b	2.10104	1.0711	0.00464574	0.168886
ENSMUSG00000025665	Rps6ka6	2.10238	1.07202	0.000201096	0.0219312
ENSMUSG00000040022	Rab11fip2	2.11946	1.0837	0.0017505	0.0898386
ENSMUSG00000094634	Gm3468	2.13001	1.09086	0.00821189	0.232731
ENSMUSG00000038702	Dsel	2.14092	1.09823	0.00582997	0.191865
ENSMUSG00000019894	Slc6a15	2.15527	1.10787	0.00010494	0.0135975
ENSMUSG00000025921	Rdh10	2.15624	1.10852	0.0118891	0.281871
ENSMUSG00000022607	Ptk2	2.16034	1.11126	0.0134525	0.304063
ENSMUSG00000059336	Slc14a1	2.17006	1.11774	3.08751e-07	0.000109206
ENSMUSG00000000957	Mmp14	2.17103	1.11838	0.000591918	0.0440138
ENSMUSG00000078606	Gm4070	2.18302	1.12632	0.00295712	0.124385
ENSMUSG00000039126	Prune2	2.18506	1.12768	0.00603229	0.196215
ENSMUSG00000028063	Lmna	2.20574	1.14126	0.00756927	0.221114
ENSMUSG00000024524	Gnal	2.22089	1.15114	0.0107252	0.26334
ENSMUSG00000041912	Tdrkh	2.23334	1.1592	0.00214172	0.100026
ENSMUSG00000044162	Tnip3	2.29294	1.1972	0.000184465	0.0209921
ENSMUSG00000079491	H2-T10	2.29303	1.19726	0.00109512	0.0672854
ENSMUSG00000029189	Sel1l3	2.29926	1.20117	0.0128753	0.297177
ENSMUSG00000028125	Abca4	2.30173	1.20272	4.46511e-05	0.00730436
ENSMUSG00000084844	Hoxb3os	2.32665	1.21825	0.00509851	0.178238
ENSMUSG00000026335	Pam	2.34893	1.232	0.00243897	0.108938
ENSMUSG00000054072	Iigp1	2.35885	1.23808	0.00025697	0.0265292
ENSMUSG00000037003	Tns2	2.37067	1.24529	0.00604222	0.196215
ENSMUSG00000041235	Chd7	2.37898	1.25034	8.18018e-05	0.0111515
ENSMUSG00000040690	Col16a1	2.38313	1.25286	0.00157611	0.0828376
ENSMUSG00000073421	H2-Ab1	2.40165	1.26403	0.00469826	0.170322
ENSMUSG00000009376	Met	2.40607	1.26668	0.00965027	0.25053
ENSMUSG00000028551	Cdkn2c	2.41611	1.27269	0.00679271	0.206735
ENSMUSG00000057614	Gnai1	2.43025	1.28111	0.010792	0.263991
ENSMUSG00000048550	Thnsl1	2.44665	1.29081	0.000342408	0.0309041
ENSMUSG00000052560	Cpne8	2.45695	1.29687	5.51384e-05	0.00848936
ENSMUSG00000032661	Oas3	2.46085	1.29916	0.000117909	0.0147559
ENSMUSG00000030268	Bcat1	2.47013	1.30459	0.0137613	0.307799
ENSMUSG00000027200	Sema6d	2.49608	1.31967	0.0136811	0.307108
ENSMUSG00000074749	Kiz	2.49915	1.32144	0.00323704	0.133217
ENSMUSG00000037071	Scd1	2.50851	1.32683	7.3716e-05	0.010263
ENSMUSG00000020644	Id2	2.51358	1.32974	0.00206428	0.0978811
ENSMUSG00000062593	Gm49339	2.52432	1.33589	0.00037628	0.0328292
ENSMUSG00000033355	Rtp4	2.52585	1.33677	0.0109596	0.2661
ENSMUSG00000074794	Arrdc3	2.52854	1.33831	0.000401785	0.034478
ENSMUSG00000062931	Zfp938	2.53051	1.33943	0.00667626	0.206735
ENSMUSG00000029207	Apbb2	2.58723	1.37141	0.000306049	0.0291853
ENSMUSG00000029765	Plxna4	2.58757	1.3716	0.000334768	0.0307661
ENSMUSG00000031681	Smad1	2.64297	1.40216	0.000267435	0.0269224
ENSMUSG00000066643	Wdr35	2.64797	1.40489	0.00581075	0.191865
ENSMUSG00000053062	Jam2	2.65723	1.40992	2.98922e-06	0.000782398
ENSMUSG00000036594	H2-Aa	2.68602	1.42547	4.40424e-05	0.00729599
ENSMUSG00000022261	Sdc2	2.74241	1.45544	0.00170371	0.0884781
ENSMUSG00000021501	Caml	2.77121	1.47051	0.00111327	0.0677647
ENSMUSG00000029778	Adcyap1r1	2.77872	1.47442	0.000199536	0.0219312
ENSMUSG00000026204	Ptprn	2.78705	1.47874	0.000203431	0.0220025
ENSMUSG00000016128	Stard13	2.78902	1.47976	0.00494515	0.175385
ENSMUSG00000040562	Gstm2	2.80713	1.4891	0.0139573	0.308025
ENSMUSG00000035578	Iqcg	2.80749	1.48928	0.00928201	0.245148
ENSMUSG00000054263	Lifr	2.83793	1.50484	0.0117508	0.279199
ENSMUSG00000048458	Inka2	2.84063	1.50621	0.00536992	0.182536
ENSMUSG00000092283	Gm20412	2.85092	1.51143	0.0092684	0.245148
ENSMUSG00000032372	Plscr2	2.88823	1.53019	5.46944e-11	5.50605e-08
ENSMUSG00000026950	Neb	2.89142	1.53178	0.00259523	0.113591
ENSMUSG00000048612	Myof	2.93868	1.55517	3.42797e-05	0.0060515
ENSMUSG00000006800	Sulf2	2.93978	1.55571	0.00115943	0.0692535
ENSMUSG00000033948	Zswim5	2.94926	1.56035	0.000493114	0.038413
ENSMUSG00000001930	Vwf	2.96772	1.56935	7.06448e-08	2.64151e-05
ENSMUSG00000023960	Enpp5	2.99227	1.58124	6.08651e-05	0.00889226
ENSMUSG00000031877	Ces2g	3.03371	1.60108	4.66382e-06	0.00117376
ENSMUSG00000029122	Evc	3.03804	1.60314	0.00159689	0.0835939
ENSMUSG00000038725	Pkhd1l1	3.03851	1.60336	0.00695086	0.210569
ENSMUSG00000024063	Lbh	3.04111	1.6046	0.000315336	0.0296892
ENSMUSG00000070047	Fat1	3.05351	1.61047	0.0100336	0.254158
ENSMUSG00000015094	Npdc1	3.09326	1.62913	0.00106074	0.0657909
ENSMUSG00000038370	Pcp4l1	3.09508	1.62997	0.00618744	0.199446
ENSMUSG00000070427	Il18bp	3.12967	1.64601	0.000110882	0.0140885
ENSMUSG00000015316	Slamf1	3.1452	1.65315	1.11002e-06	0.000345878
ENSMUSG00000048416	Mlf1	3.15632	1.65824	0.00338644	0.136364
ENSMUSG00000000266	Mid2	3.16577	1.66256	0.012513	0.290707
ENSMUSG00000029304	Spp1	3.17236	1.66556	0.000860448	0.0574525
ENSMUSG00000047592	Nxpe5	3.18309	1.67043	0.00567331	0.188443
ENSMUSG00000054453	Sytl5	3.1942	1.67546	0.00436963	0.163855
ENSMUSG00000089672	NA	3.20714	1.68129	9.8263e-05	0.0129297
ENSMUSG00000040747	Cd53	3.21477	1.68472	6.4589e-10	4.44882e-07
ENSMUSG00000024049	Myom1	3.2523	1.70146	0.00192599	0.0952996
ENSMUSG00000019558	Slc6a8	3.25707	1.70357	0.0140802	0.308141
ENSMUSG00000042659	Arrdc4	3.27906	1.71328	0.0010701	0.0660583
ENSMUSG00000038700	Hoxb5	3.28728	1.71689	0.00820389	0.232731
ENSMUSG00000032012	Nectin1	3.31264	1.72798	0.00443247	0.164706
ENSMUSG00000045954	Cavin2	3.31434	1.72872	3.51152e-11	3.8296e-08
ENSMUSG00000021318	Gli3	3.37178	1.75351	0.0107604	0.263711
ENSMUSG00000015354	Pcolce2	3.47085	1.79529	0.00133571	0.0743847
ENSMUSG00000034557	Zfyve9	3.47661	1.79768	0.0103678	0.257465
ENSMUSG00000026880	Stom	3.48489	1.80111	0.0121595	0.285694
ENSMUSG00000040003	Magi2	3.50931	1.81119	0.0049023	0.175343
ENSMUSG00000031075	Ano1	3.51323	1.8128	1.75563e-06	0.000499478
ENSMUSG00000058624	Gda	3.51737	1.8145	0.00253759	0.111816
ENSMUSG00000030630	Fah	3.52354	1.81703	0.00635155	0.201754
ENSMUSG00000002808	Epdr1	3.52645	1.81822	6.06012e-06	0.00138812
ENSMUSG00000041119	Pde9a	3.56139	1.83244	0.00436578	0.163855
ENSMUSG00000041817	Fam169a	3.5832	1.84125	0.000232595	0.0245482
ENSMUSG00000031951	Tmem231	3.62944	1.85975	0.0120002	0.283477
ENSMUSG00000017667	Zfp334	3.63194	1.86074	0.00118808	0.0697562
ENSMUSG00000045394	Epcam	3.67829	1.87904	0.00227047	0.103269
ENSMUSG00000033082	Clec1a	3.72355	1.89668	0.00714871	0.212221
ENSMUSG00000079488	NA	3.75885	1.91029	0.00973456	0.250632
ENSMUSG00000053007	Creb5	3.76845	1.91397	0.00207448	0.0980096
ENSMUSG00000068893	Sprr2a2	3.78161	1.919	5.23562e-08	2.01525e-05
ENSMUSG00000023032	Slc4a8	3.88965	1.95964	0.00863458	0.236973
ENSMUSG00000011263	Exoc3l2	3.99333	1.99759	0.000307754	0.0291853
ENSMUSG00000029381	Shroom3	4.00622	2.00224	0.00118863	0.0697562
ENSMUSG00000061601	Pclo	4.00632	2.00228	0.00743786	0.218061
ENSMUSG00000022636	Alcam	4.04475	2.01605	8.01148e-16	1.74744e-12
ENSMUSG00000056025	Clca3a1	4.12424	2.04413	5.24753e-07	0.000180722
ENSMUSG00000005686	Ampd3	4.13289	2.04715	9.43479e-05	0.0125993
ENSMUSG00000024065	Ehd3	4.15057	2.05331	6.60726e-12	1.08087e-08
ENSMUSG00000021745	Ptprg	4.16627	2.05876	0.000373193	0.0327784
ENSMUSG00000073755	5730409E04Rik	4.30921	2.10742	0.000175757	0.0201766
ENSMUSG00000031765	Mt1	4.38419	2.13231	3.56162e-08	1.50358e-05
ENSMUSG00000028541	B4galt2	4.39448	2.13569	0.0045788	0.167382
ENSMUSG00000028194	Ddah1	4.41746	2.14322	0.0112196	0.271407
ENSMUSG00000031189	Aff2	4.42373	2.14526	0.00673154	0.206735
ENSMUSG00000020105	Lrig3	4.48611	2.16547	0.00268885	0.11652
ENSMUSG00000041479	Syt15	4.50275	2.17081	0.0032914	0.134608
ENSMUSG00000084756	Gm13881	4.52008	2.17635	0.00961	0.25053
ENSMUSG00000072258	Taf1a	4.53874	2.18229	0.00172686	0.0893258
ENSMUSG00000044393	Dsg2	4.60392	2.20286	1.47162e-10	1.20369e-07
ENSMUSG00000034780	B3galt1	4.73693	2.24395	0.00092905	0.0599401
ENSMUSG00000074445	Sprr2a3	4.74448	2.24625	0.00953543	0.24958
ENSMUSG00000001240	Ramp2	4.77114	2.25433	0.00432343	0.163528
ENSMUSG00000097080	1700086O06Rik	4.84156	2.27547	0.0120997	0.284805
ENSMUSG00000035873	Pawr	4.85033	2.27808	0.000576429	0.043107
ENSMUSG00000021047	Nova1	5.05656	2.33816	0.00182451	0.0929082
ENSMUSG00000075502	Kbtbd6	5.07155	2.34243	0.000294918	0.0285896
ENSMUSG00000038721	Hoxb7	5.09808	2.34995	0.010033	0.254158
ENSMUSG00000033470	Cysltr2	5.1037	2.35154	2.58202e-08	1.12636e-05
ENSMUSG00000012819	Cdh23	5.10777	2.35269	0.0129677	0.298257
ENSMUSG00000061410	Zcchc14	5.10955	2.3532	0.0136062	0.305953
ENSMUSG00000060586	H2-Eb1	5.13101	2.35924	7.72989e-07	0.000252903
ENSMUSG00000021835	Bmp4	5.13697	2.36092	0.00110102	0.0673323
ENSMUSG00000050248	Evc2	5.15663	2.36643	4.53514e-09	2.37406e-06
ENSMUSG00000039246	Lyplal1	5.19518	2.37717	0.000801217	0.055187
ENSMUSG00000032648	Pygm	5.20786	2.38069	0.00713729	0.212221
ENSMUSG00000039699	Batf2	5.49959	2.45932	0.00917624	0.244084
ENSMUSG00000086587	Gm11837	5.501	2.45969	0.0108681	0.264835
ENSMUSG00000022037	Clu	5.5194	2.46451	9.4529e-17	2.4742e-13
ENSMUSG00000073295	Nudt11	5.52037	2.46477	0.00133343	0.0743847
ENSMUSG00000053279	Aldh1a1	5.5683	2.47724	5.44317e-20	2.37449e-16
ENSMUSG00000030397	Mark4	5.65183	2.49872	0.0020429	0.0977548
ENSMUSG00000020774	Aspa	5.6563	2.49986	0.000406623	0.034478
ENSMUSG00000052125	F730043M19Rik	5.73789	2.52052	0.00492952	0.175343
ENSMUSG00000064307	Lrrc51	5.82545	2.54237	0.00364872	0.143828
ENSMUSG00000019590	Cyb561	5.87374	2.55428	0.00909186	0.244084
ENSMUSG00000028132	Tmem56	5.87878	2.55552	0.00169416	0.0883328
ENSMUSG00000030554	Synm	5.93242	2.56862	3.10015e-05	0.00563496
ENSMUSG00000031870	Pgr	6.01758	2.58918	0.00313533	0.129848
ENSMUSG00000055188	Rbm3os	6.16805	2.62481	0.00772607	0.223697
ENSMUSG00000086593	Gm16548	6.19934	2.63211	0.000279006	0.0274538
ENSMUSG00000029661	Col1a2	6.20717	2.63394	4.2523e-08	1.73906e-05
ENSMUSG00000025666	Tmem47	6.45592	2.69062	2.45325e-09	1.3959e-06
ENSMUSG00000006586	Runx1t1	6.4837	2.69682	0.00135495	0.0749031
ENSMUSG00000087075	Lbhd2	6.66221	2.736	0.00225362	0.103123
ENSMUSG00000039542	Ncam1	6.73551	2.75179	0.000429926	0.0359277
ENSMUSG00000032340	Neo1	6.74602	2.75404	2.73413e-06	0.000730235
ENSMUSG00000072769	Gm10419	6.7968	2.76486	0.00567242	0.188443
ENSMUSG00000028354	Fmn2	6.8098	2.76761	4.52328e-05	0.00730817
ENSMUSG00000039716	Dock3	6.90368	2.78737	2.01616e-06	0.000561394
ENSMUSG00000024331	Dsc2	6.91945	2.79066	0.00454395	0.166573
ENSMUSG00000090081	Gm16587	6.97304	2.80179	0.00210407	0.098695
ENSMUSG00000062257	Opcml	7.12068	2.83201	6.18128e-05	0.00889226
ENSMUSG00000020875	Hoxb9	7.14587	2.83711	0.0102293	0.256458
ENSMUSG00000038195	Rilp	7.16539	2.84105	0.00347739	0.13917
ENSMUSG00000049001	Ndnf	7.36519	2.88072	0.00764787	0.221924
ENSMUSG00000052291	5330438D12Rik	7.3757	2.88278	0.000557613	0.042182
ENSMUSG00000078137	Ankrd63	7.43981	2.89527	0.000408351	0.034478
ENSMUSG00000020601	Trib2	7.56726	2.91977	0.00560975	0.187503
ENSMUSG00000025582	Nptx1	7.69645	2.94419	0.0071278	0.212221
ENSMUSG00000039043	Arpin	7.74187	2.95268	0.000855345	0.0574046
ENSMUSG00000015437	Gzmb	7.79494	2.96254	2.3042e-05	0.00443458
ENSMUSG00000031548	Sfrp1	8.14667	3.02621	2.24682e-08	1.01393e-05
ENSMUSG00000038729	Akap2	8.18699	3.03333	0.00558384	0.187374
ENSMUSG00000025555	Farp1	8.28284	3.05013	0.0138072	0.307799
ENSMUSG00000030329	Pianp	8.40513	3.07127	0.00227778	0.103269
ENSMUSG00000037784	Dzip1l	8.43177	3.07584	0.00798381	0.229132
ENSMUSG00000096919	Gm26775	8.52685	3.09201	0.00915465	0.244084
ENSMUSG00000034825	Nrip3	8.65341	3.11327	0.0032537	0.133483
ENSMUSG00000003534	Ddr1	8.7115	3.12292	0.010309	0.257465
ENSMUSG00000036782	Klhl13	8.80687	3.13863	0.00102564	0.0642225
ENSMUSG00000052727	Map1b	8.81081	3.13928	9.95846e-18	3.25816e-14
ENSMUSG00000038859	Baiap2l1	8.97658	3.16617	0.00475534	0.171915
ENSMUSG00000071537	Klrg2	9.08742	3.18387	0.00400735	0.153345
ENSMUSG00000028150	Rorc	9.10939	3.18736	0.00519478	0.179852
ENSMUSG00000046080	Clec9a	9.14971	3.19373	0.000548047	0.0416994
ENSMUSG00000034855	Cxcl10	9.25644	3.21046	0.0101227	0.254683
ENSMUSG00000019889	Ptprk	9.59474	3.26224	8.84453e-10	5.78742e-07
ENSMUSG00000079362	Gm43302	9.69232	3.27684	1.63323e-08	7.91634e-06
ENSMUSG00000026580	Selp	9.84408	3.29926	3.89142e-37	5.0927e-33
ENSMUSG00000097168	C230088H06Rik	10.0043	3.32255	0.000921379	0.0599401
ENSMUSG00000031298	Adgrg2	10.1094	3.33763	1.83623e-10	1.37256e-07
ENSMUSG00000027210	Meis2	10.2634	3.35944	0.00124543	0.0717643
ENSMUSG00000055271	9330161L09Rik	10.3122	3.36628	0.00346728	0.13917
ENSMUSG00000071716	Apol7e	10.3241	3.36795	0.00869955	0.238182
ENSMUSG00000044117	2900011O08Rik	10.4214	3.38148	3.97753e-05	0.00676025
ENSMUSG00000026315	Serpinb8	10.466	3.38764	6.25803e-06	0.00138812
ENSMUSG00000021364	Elovl2	10.5703	3.40194	3.14751e-05	0.00564268
ENSMUSG00000006576	Slc4a3	10.8607	3.44104	0.00192835	0.0952996
ENSMUSG00000000690	Hoxb6	11.025	3.4627	0.00025658	0.0265292
ENSMUSG00000049281	Scn3b	11.2888	3.49682	0.00300202	0.125519
ENSMUSG00000025170	Rab40b	11.3415	3.50354	0.00279422	0.118343
ENSMUSG00000050910	Cdr2l	11.4085	3.51203	0.000482229	0.038413
ENSMUSG00000027800	Tm4sf1	11.4876	3.52201	9.64199e-11	9.0132e-08
ENSMUSG00000022449	Adamts20	11.5872	3.53445	0.00069087	0.0499526
ENSMUSG00000079460	4933403O08Rik	11.5888	3.53466	0.0083144	0.233829
ENSMUSG00000094242	Gm5456	11.7468	3.5542	0.00195886	0.0952996
ENSMUSG00000027316	Gfra4	12.3954	3.63173	0.00372491	0.145083
ENSMUSG00000026764	Kif5c	12.4646	3.63977	0.0124234	0.289297
ENSMUSG00000070570	Slc17a7	12.6155	3.65712	0.00132494	0.0743847
ENSMUSG00000062542	Syt9	13.2848	3.73171	0.000194938	0.0217472
ENSMUSG00000032839	Trpc1	13.4668	3.75133	0.000431012	0.0359277
ENSMUSG00000024421	Lama3	13.654	3.77125	0.00445924	0.164706
ENSMUSG00000000317	Bcl6b	13.8061	3.78723	6.1832e-05	0.00889226
ENSMUSG00000046318	Ccbe1	14.0043	3.8078	5.27577e-05	0.00821953
ENSMUSG00000027803	Wwtr1	14.1227	3.81995	2.0633e-11	2.70024e-08
ENSMUSG00000060621	Nkpd1	14.3767	3.84566	0.00189324	0.0952956
ENSMUSG00000040715	Rsc1a1	14.5364	3.8616	0.00387375	0.149987
ENSMUSG00000057777	Mab21l2	15.7076	3.97339	1.19547e-05	0.00240693
ENSMUSG00000078954	Arhgap8	15.9839	3.99854	0.00204667	0.0977548
ENSMUSG00000092626	9130230N09Rik	16.0874	4.00786	0.0041985	0.160192
ENSMUSG00000022208	Jph4	16.5173	4.0459	0.00311585	0.129451
ENSMUSG00000021765	Fst	17.155	4.10056	0.00047303	0.0379933
ENSMUSG00000049555	Tmie	17.411	4.12192	0.000937573	0.0601471
ENSMUSG00000046593	Tmem215	18.4323	4.20417	0.00275919	0.11744
ENSMUSG00000025189	Cnnm1	18.5208	4.21107	0.000143619	0.0173593
ENSMUSG00000048480	Cxcr1	18.8206	4.23424	0.000490401	0.038413
ENSMUSG00000021796	Bmpr1a	19.5927	4.29225	5.17304e-25	3.38498e-21
ENSMUSG00000020905	Usp43	20.9052	4.38579	0.00966745	0.25053
ENSMUSG00000014361	Mertk	22.0555	4.46307	0.00254956	0.111967
ENSMUSG00000029211	Gabra4	22.9875	4.52278	0.000336178	0.0307661
ENSMUSG00000030256	Bhlhe41	24.1377	4.59322	5.97974e-06	0.00138812
ENSMUSG00000081657	Gm15466	25.2491	4.65816	0.000818164	0.0557864
ENSMUSG00000006356	Crip2	26.7112	4.73937	0.000289476	0.0282714
ENSMUSG00000022146	Osmr	28.368	4.82619	1.76524e-08	8.2506e-06
ENSMUSG00000041624	Gucy1a2	28.5714	4.8365	6.08482e-05	0.00889226
ENSMUSG00000072572	Slc39a2	30.0215	4.90793	0.00452871	0.166481
ENSMUSG00000025255	Zfhx4	31.1582	4.96154	0.000629391	0.0462744
ENSMUSG00000001131	Timp1	32.9603	5.04266	1.29849e-09	8.09209e-07
ENSMUSG00000037868	Egr2	39.04	5.28688	0.000389226	0.0337338
ENSMUSG00000027313	Chac1	44.5067	5.47595	0.000870677	0.0578404
ENSMUSG00000079363	Gbp4	45.5953	5.51081	6.12481e-07	0.000205526
ENSMUSG00000048814	Lonrf2	55.1736	5.78591	9.42835e-09	4.74572e-06
ENSMUSG00000044528	Tram1l1	62.1755	5.95827	0.0035596	0.140739
ENSMUSG00000081732	Gm15495	68.8776	6.10596	0.0050145	0.176886
ENSMUSG00000031561	Tenm3	81.5966	6.35044	9.87983e-05	0.0129297
ENSMUSG00000085675	Gm12022	84.9858	6.40915	7.06332e-05	0.00993953
ENSMUSG00000059203	Il1rapl2	91.4679	6.51519	4.98406e-05	0.00785861
ENSMUSG00000047261	Gap43	102.431	6.67851	0.0010032	0.0634063
ENSMUSG00000031762	Mt2	110.196	6.78393	1.6503e-05	0.0032235
ENSMUSG00000056648	Hoxb8	116.373	6.86261	0.000147265	0.0175205
ENSMUSG00000000627	Sema4f	123.97	6.95385	8.56641e-06	0.0018082
ENSMUSG00000024302	Dtna	151.916	7.24713	5.85405e-05	0.00880598
ENSMUSG00000010461	Eya4	191.286	7.57958	1.62827e-06	0.000473536
ENSMUSG00000043003	Rasef	242.152	7.91977	9.71866e-07	0.000310215
ENSMUSG00000043873	Chil5	262.116	8.03406	1.80658e-09	1.07467e-06
ENSMUSG00000074738	Fndc10	438.101	8.77512	9.66276e-16	1.80652e-12
ENSMUSG00000070702	Csn1s1	498.395	8.96115	2.80905e-11	3.342e-08

### Sheet: DEGs_M+IGF1vsM
Differentially expressed genes in middle age LTHSC +IGF1 vs middle age LT-HSC + vehicle
ID	Symbol	FC	logFC	PValue	FDR
ENSMUSG00000092280	NA	-160.788	-7.32902	0.00125265	0.608694
ENSMUSG00000066682	Pilrb2	-155.394	-7.27978	0.000791152	0.586694
ENSMUSG00000081732	Gm15495	-68.9199	-6.10685	0.00611196	0.916544
ENSMUSG00000041608	Entpd3	-58.4095	-5.86813	0.00215659	0.658011
ENSMUSG00000018648	Dusp14	-32.5983	-5.02673	0.00463436	0.800036
ENSMUSG00000087670	9530036M11Rik	-28.7743	-4.84671	0.00682002	0.916544
ENSMUSG00000083700	Gm2986	-22.9177	-4.51839	0.000264798	0.542623
ENSMUSG00000070570	Slc17a7	-18.2065	-4.18638	0.000399251	0.542623
ENSMUSG00000086862	Gm13546	-14.4952	-3.8575	0.00842033	0.96065
ENSMUSG00000041930	Fam222a	-14.092	-3.8168	0.0111725	0.999224
ENSMUSG00000014846	Tppp3	-14.0222	-3.80964	0.000220628	0.542623
ENSMUSG00000045532	C1ql1	-12.3856	-3.63059	0.0034117	0.771751
ENSMUSG00000094242	Gm5456	-10.9873	-3.45776	0.00285385	0.706462
ENSMUSG00000097168	C230088H06Rik	-9.66742	-3.27313	0.00108422	0.586694
ENSMUSG00000052125	F730043M19Rik	-8.52561	-3.0918	0.00114466	0.586694
ENSMUSG00000022753	Tmem30c	-8.33447	-3.05909	0.0118003	0.999224
ENSMUSG00000068587	Mgam	-8.04182	-3.00752	0.00834057	0.96065
ENSMUSG00000072972	Adam4	-8.02638	-3.00475	0.0118248	0.999224
ENSMUSG00000033295	Ptprf	-7.30049	-2.86799	0.0040911	0.794666
ENSMUSG00000052911	Lamb2	-6.97911	-2.80304	0.000961697	0.586694
ENSMUSG00000030397	Mark4	-6.81078	-2.76782	0.000740575	0.586694
ENSMUSG00000014547	Wdfy2	-6.67269	-2.73827	0.00326342	0.764573
ENSMUSG00000028457	Atp8b5	-6.62029	-2.72689	0.0105109	0.999224
ENSMUSG00000037661	Gpr160	-6.25474	-2.64495	0.0143939	0.999224
ENSMUSG00000035004	Igsf6	-6.08221	-2.6046	0.00577393	0.916544
ENSMUSG00000097337	Gm26606	-6.01753	-2.58917	0.0107666	0.999224
ENSMUSG00000018570	2810408A11Rik	-5.25273	-2.39307	0.0019332	0.658011
ENSMUSG00000000223	Drp2	-5.0161	-2.32657	0.0146618	0.999224
ENSMUSG00000078122	F630028O10Rik	-4.80789	-2.2654	0.000398618	0.542623
ENSMUSG00000026411	Tmem9	-4.72488	-2.24028	0.00193249	0.658011
ENSMUSG00000029166	Mapre3	-4.70636	-2.23461	0.0108925	0.999224
ENSMUSG00000039246	Lyplal1	-4.1993	-2.07015	0.00312952	0.746534
ENSMUSG00000039217	Il18	-3.71612	-1.8938	0.0125253	0.999224
ENSMUSG00000007216	Zfp775	-3.26681	-1.70788	0.00664647	0.916544
ENSMUSG00000075271	Ttc30a1	-3.17391	-1.66626	0.00829399	0.96065
ENSMUSG00000073867	AA474408	-3.13819	-1.64993	0.000474774	0.542623
ENSMUSG00000073678	Pgap1	-3.12785	-1.64517	0.0138662	0.999224
ENSMUSG00000021501	Caml	-2.72072	-1.44399	0.00138831	0.632355
ENSMUSG00000097751	Gm26690	-2.5765	-1.36541	0.0131898	0.999224
ENSMUSG00000063254	NA	-2.38817	-1.2559	0.0138796	0.999224
ENSMUSG00000023861	Mpc1	-2.2622	-1.17772	0.00212729	0.658011
ENSMUSG00000062743	Zfp677	-2.23794	-1.16217	0.00698585	0.916544
ENSMUSG00000048661	Lemd3	-2.02819	-1.02019	0.00697799	0.916544
ENSMUSG00000020993	Trappc6b	-2.01371	-1.00985	0.000503855	0.542623
ENSMUSG00000029234	Tmem165	-1.99003	-0.99279	0.00977587	0.999224
ENSMUSG00000053965	Pde5a	-1.94054	-0.956455	0.00263154	0.690517
ENSMUSG00000027167	Elp4	-1.90803	-0.932084	0.00199122	0.658011
ENSMUSG00000050192	Eif5a2	-1.87298	-0.905339	0.0027539	0.694831
ENSMUSG00000027963	Extl2	-1.86115	-0.896194	0.00332833	0.7661
ENSMUSG00000014592	Camta1	-1.81557	-0.860425	0.00651859	0.916544
ENSMUSG00000049076	Acap2	-1.75586	-0.812174	0.00420045	0.794666
ENSMUSG00000046785	Epm2aip1	-1.75583	-0.812156	0.00642136	0.916544
ENSMUSG00000073016	Uprt	-1.72028	-0.78264	0.00270998	0.694831
ENSMUSG00000020003	Pex7	-1.68457	-0.752383	0.00786196	0.955082
ENSMUSG00000037808	Fam76b	-1.6836	-0.751552	0.00140126	0.632355
ENSMUSG00000044617	Zbtb39	-1.66615	-0.73652	0.0112036	0.999224
ENSMUSG00000026563	Tada1	-1.65892	-0.730244	0.0070813	0.917064
ENSMUSG00000021936	Mapk8	-1.64632	-0.719249	0.00956535	0.999224
ENSMUSG00000052713	Zfp608	-1.62009	-0.696075	0.00198845	0.658011
ENSMUSG00000020248	Nfyb	-1.59406	-0.672705	0.00896987	0.980706
ENSMUSG00000054115	Skp2	-1.57833	-0.658395	0.00154233	0.632355
ENSMUSG00000045273	Cenph	-1.5783	-0.658371	0.00615386	0.916544
ENSMUSG00000022253	Nadk2	-1.5771	-0.657271	0.0100263	0.999224
ENSMUSG00000047749	Zc3hav1l	-1.53638	-0.619533	0.00569068	0.916544
ENSMUSG00000029208	Guf1	-1.50504	-0.5898	0.00713718	0.917064
ENSMUSG00000025887	Casp12	-1.50417	-0.58897	0.00719951	0.917064
ENSMUSG00000022565	Plec	1.50746	0.592122	0.00647248	0.916544
ENSMUSG00000021018	Polr2h	1.50856	0.593173	0.0133739	0.999224
ENSMUSG00000046574	Prr12	1.54455	0.627182	0.0068998	0.916544
ENSMUSG00000020079	Supv3l1	1.54726	0.629719	0.00582252	0.916544
ENSMUSG00000004558	Ndrg2	1.56763	0.648585	0.0142301	0.999224
ENSMUSG00000029512	Ulk1	1.60175	0.67965	0.00391089	0.794666
ENSMUSG00000020219	Timm13	1.6049	0.682487	0.00612541	0.916544
ENSMUSG00000034254	Agpat1	1.60665	0.684057	0.00387756	0.794666
ENSMUSG00000039741	Bahcc1	1.61672	0.693065	0.00381478	0.794666
ENSMUSG00000002111	Spi1	1.65749	0.728999	0.00227542	0.663412
ENSMUSG00000027490	E2f1	1.66065	0.731751	0.00376142	0.794666
ENSMUSG00000000194	Gpr107	1.67587	0.744906	0.0132087	0.999224
ENSMUSG00000035202	Lars2	1.68647	0.754011	0.00221939	0.661783
ENSMUSG00000024610	Cd74	1.69077	0.75768	0.00651663	0.916544
ENSMUSG00000028010	Gar1	1.69419	0.760599	0.00376288	0.794666
ENSMUSG00000049106	Dcaf5	1.69629	0.76238	0.000730694	0.586694
ENSMUSG00000030595	Nfkbib	1.7166	0.779556	0.00419645	0.794666
ENSMUSG00000037580	Gch1	1.72663	0.787959	0.0149282	0.999224
ENSMUSG00000029591	Ung	1.73008	0.790842	0.00439368	0.798044
ENSMUSG00000033209	Ttc28	1.77706	0.829496	0.00645553	0.916544
ENSMUSG00000098178	Gm42418	1.77881	0.83091	0.00732118	0.923595
ENSMUSG00000087357	Gm12498	1.7899	0.839875	0.00632982	0.916544
ENSMUSG00000052429	NA	1.81568	0.860512	0.000860639	0.586694
ENSMUSG00000097057	Gm17638	1.82854	0.870694	0.0107946	0.999224
ENSMUSG00000054843	Atrnl1	1.8987	0.925013	0.0112677	0.999224
ENSMUSG00000034908	Sidt2	1.91735	0.939116	0.000926981	0.586694
ENSMUSG00000021461	Fancc	1.92099	0.941851	0.008025	0.96065
ENSMUSG00000034037	Fgd5	1.93594	0.953035	0.0041105	0.794666
ENSMUSG00000041733	Coq5	1.93655	0.953489	0.00152234	0.632355
ENSMUSG00000025792	Slc25a10	1.94543	0.960087	0.0125033	0.999224
ENSMUSG00000082697	NA	1.96124	0.971769	0.00053766	0.542623
ENSMUSG00000022372	Sla	1.9648	0.974379	0.0144363	0.999224
ENSMUSG00000046794	Ppp1r3b	2.00444	1.0032	0.013351	0.999224
ENSMUSG00000001156	Mxd1	2.00857	1.00617	0.00858363	0.964274
ENSMUSG00000025373	Rnf41	2.02582	1.01851	0.00482523	0.822169
ENSMUSG00000015474	Ppt2	2.04957	1.03532	0.0120366	0.999224
ENSMUSG00000069014	Gm5641	2.0532	1.03787	0.00934112	0.999224
ENSMUSG00000032549	Rab6b	2.05882	1.04182	0.00406775	0.794666
ENSMUSG00000044867	Gimap1os	2.18765	1.12938	0.0127361	0.999224
ENSMUSG00000028518	Prkaa2	2.19913	1.13693	0.00561259	0.916544
ENSMUSG00000036181	Hist1h1c	2.21538	1.14755	0.00444034	0.798044
ENSMUSG00000046862	Pramef8	2.28485	1.1921	0.012721	0.999224
ENSMUSG00000003541	Ier3	2.34082	1.22701	0.00918566	0.995999
ENSMUSG00000078994	Zfp429	2.40396	1.26541	0.0132218	0.999224
ENSMUSG00000063171	Rps4l	2.41566	1.27242	0.0121173	0.999224
ENSMUSG00000000732	Icosl	2.51636	1.33134	0.0106104	0.999224
ENSMUSG00000034201	Gas2l1	2.55548	1.35359	0.00455938	0.800036
ENSMUSG00000047604	Frat2	2.59578	1.37617	0.00655903	0.916544
ENSMUSG00000044813	Shb	2.657	1.4098	0.0113169	0.999224
ENSMUSG00000069300	Hist1h2bj	2.66081	1.41187	0.00144794	0.632355
ENSMUSG00000021176	Efcab11	2.70778	1.43711	0.00872079	0.964689
ENSMUSG00000063021	Hist1h2ak	2.71576	1.44136	0.000854467	0.586694
ENSMUSG00000097518	Gm26694	2.88089	1.52651	0.0107257	0.999224
ENSMUSG00000098343	Mir6240	2.93306	1.55241	0.0114333	0.999224
ENSMUSG00000002274	Metrn	3.05294	1.6102	0.0020803	0.658011
ENSMUSG00000098973	Mir6236	3.52587	1.81798	0.00192093	0.658011
ENSMUSG00000035671	Zswim4	3.58347	1.84136	0.00310128	0.746534
ENSMUSG00000053175	Bcl3	3.65839	1.87121	0.000436451	0.542623
ENSMUSG00000066363	Serpina3f	3.97842	1.9922	0.00811005	0.96065
ENSMUSG00000036091	Hyal3	3.98791	1.99563	0.00835449	0.96065
ENSMUSG00000054944	5330416C01Rik	4.27556	2.09611	0.00969142	0.999224
ENSMUSG00000083898	Gm7340	4.73981	2.24483	0.0132949	0.999224
ENSMUSG00000039496	Cdnf	4.76722	2.25315	0.0123945	0.999224
ENSMUSG00000074063	Osgin1	5.01961	2.32758	0.0120507	0.999224
ENSMUSG00000068551	Zfp467	5.88985	2.55823	0.000111762	0.366579
ENSMUSG00000084132	Gm15982	6.06794	2.60121	0.0146231	0.999224
ENSMUSG00000073640	Rpl27-ps3	6.18509	2.62879	3.99984e-11	5.24778e-07
ENSMUSG00000030156	Cd69	6.97566	2.80233	0.00255769	0.690517
ENSMUSG00000097813	NA	7.52474	2.91164	0.0123242	0.999224
ENSMUSG00000002983	Relb	7.68648	2.94232	0.00253252	0.690517
ENSMUSG00000024521	Pmaip1	9.04727	3.17748	0.00116266	0.586694
ENSMUSG00000017009	Sdc4	9.88435	3.30515	0.0007055	0.586694
ENSMUSG00000086331	Gm16310	11.0978	3.47221	0.00457998	0.800036
ENSMUSG00000020674	Pxdn	11.9815	3.58274	0.00259067	0.690517
ENSMUSG00000037347	Chst7	12.0088	3.58602	0.00950914	0.999224
ENSMUSG00000088354	Gm27592	12.3709	3.62888	0.00113831	0.586694
ENSMUSG00000043483	Gm6863	17.7022	4.14586	0.00546017	0.906803
ENSMUSG00000063060	Sox7	18.8733	4.23828	0.00168602	0.658011
ENSMUSG00000072618	Gm10384	21.1448	4.40223	5.92375e-05	0.259065
ENSMUSG00000063727	Tnfrsf11b	39.7439	5.31266	0.000384035	0.542623
ENSMUSG00000097158	Gm26516	47.7197	5.57651	1.52375e-05	0.0999581
ENSMUSG00000078746	Fam205a4	53.5154	5.74188	0.0077165	0.946172
ENSMUSG00000039238	Zfp750	56.2534	5.81387	0.00112026	0.586694
ENSMUSG00000094103	1700047I17Rik2	60.9323	5.92913	0.00425303	0.794666
ENSMUSG00000095865	Gm13237	72.1044	6.17201	0.00192458	0.658011
ENSMUSG00000096581	NA	76.8922	6.26476	0.00502309	0.84491
ENSMUSG00000069083	Gm10259	140.368	7.13307	0.0023403	0.667493
ENSMUSG00000073079	Srp54a	163.716	7.35505	0.0020821	0.658011

### Sheet: overlap
Supplementary Table 3. Overlap of differentially expressed genes in MvsY vehicle-treated LT-HSCs and M+IGF1vsM+vehicle LT-HSCs.
Overlap of MvsY and M+IGF1vsM DEGs
5330416C01Rik
Bahcc1
C230088H06Rik
Caml
Casp12
Cd74
Dcaf5
F730043M19Rik
Fancc
Frat2
Gimap1os
Gm10384
Gm15495
Gm26694
Gm5456
Hist1h1c
Hyal3
Lyplal1
Mark4
Metrn
Ndrg2
Prr12
Rnf41
Rpl27-ps3
Rps4l
Sla
Slc17a7
Spi1
Supv3l1
Ttc28
Ulk1
Uprt
