## Supplementary Table 3 for "Hematopoietic Stem and Progenitor Cell Aging is Initiated at Middle Age Through Decline in Local Insulin-Like Growth Factor 1 (IGF1)"

### Sheet: IPA upstream MvsY
Upstream regulators predicted by IPA analysis of RNA-seq data from middle age LT-HSC vs young LT-HSC
Upstream Regulator	p-value of overlap	Target Molecules in Dataset	Mechanistic Network
TNF	1.75e-08	ADAM8,AGTR1,AR,ASCL2,AXIN2,BMP4,BMPR1A,C4A/C4B,CAV1,CBR3,CCL19,CCR3,CD80,CDC42EP5,CLDN5,CLU,CNTF,COL1A1,CRISPLD2,CRYAB,CX3CL1,CXCL12,CYP26B1,DHRS3,DUSP9,EGR1,EXOC3L4,FGFRL1,GBP6,HSD11B1,IFI16,IFIT1,IGF1,IGFBP5,IGKC,IL7R,JUNB,KITLG,KLRB1,MAGI1,MET,MGP,MMP28,Mt1,Mt2,NRP1,NUAK1,OCLN,OSMR,PILRB,PLK2,PLK3,Ppbp,SAMD4A,SCNN1A,SELP,SFRP1,SLCO2B1,SOCS3,SPP1,TAGLN,TGFA,THY1,TLR5,TLR7,TM4SF1,TNC,TREM3,TRPC1…	152 (20)
CX3CL1	2.94e-08	APCDD1,ASPA,CD200R1L,CX3CL1,CXCL12,ETV1,FCRLA,ID2,IFI16,IGF1,IL7R,PROM1,RYR3,SELP,SPP1	128 (14)
GDF2	1.04e-06	CAV1,CNTF,COL1A1,CRYAB,CXCL12,DLK1,ID2,IGF1,MDFI,NRP1,SPP1
IL6	2.19e-06	AXIN2,CCR3,CD79A,CD80,CFH,CLU,COL1A1,CRYAB,EGR1,EPHA4,ID2,IFI16,IFIT1,IGF1,IGFBP5,IL17RC,IL7R,IRAG1,ITGB5,JCHAIN,JUNB,KLRB1,MET,Mt1,Mt2,PLK2,PROM1,SCNN1A,SOCS3,SPP1,TGFA,TLR5,TLR7,TLR9,TNC	157 (20)
BMP2	2.27e-06	ATP2C2,BMP4,BMPR1A,Cald1,COL1A1,CREB3L1,CXCL12,FZD1,Gkn3,ID2,IFI16,IGFBP5,JUNB,PTH1R,SPP1,TAGLN	134 (17)
FGF2	5.34e-06	AR,AXIN2,BMP4,CAV1,CHRM3,CNTF,COL1A1,CRYAB,CXCL12,EGR1,EPHA4,ETV1,ID2,IGF1,IGFBP5,JUNB,MET,MGP,PLK2,SFRP1,SOCS3,SPP1,TAGLN	148 (19)
WNT5A	3.33e-05	AXIN2,CD80,COL1A1,CRYAB,CXCL12,ID2,ROR2,SOCS3,SPP1,TLR5,WWTR1	148 (19)
IL1B	3.5e-05	ADAM8,AGTR1,BMP4,CD80,CNTF,COL1A1,CRYAB,CX3CL1,CXCL12,CYSLTR1,EGR1,FGFRL1,GBP6,HNF1B,HSD11B1,IFI16,IFIT1,IGF1,IGFBP5,ISL1,JUNB,KLRB1,Mt1,Mt2,MUC5B,NRP1,OCLN,OSMR,PLK3,Ppbp,SCNN1A,SOCS3,SPP1,TACR1,THY1,TLR7,TREM3	152 (19)
AGT	6.17e-05	AGTR1,ALOX12,C4A/C4B,CAV1,COL1A1,COL6A1,CREB5,EGR1,ETV1,Gstm6,IFI16,IGF1,IGFBP5,ITGB5,KITLG,OCLN,SCNN1A,SEMA6A,SLC1A1,SOCS3,SPP1,TGFA,TLN2	141 (21)
EGF	8.82e-05	ALOX12,AR,CAV1,CLU,COL1A1,EGR1,HOXB5,ID2,IGF1,IGFBP5,IL7R,JUNB,MET,MUC5B,NRP1,OCLN,PLAGL1,PROM1,SEMA6A,SOCS3,SPP1,SYT3,TGFA,TNC	144 (18)
BMP7	0.000116	AP2A1,BMP4,BMPR1A,CAMK2N1,COL1A1,DLK1,ID2,IGF1,IGFBP5,OCLN,SOCS3,SPP1	109 (12)
TGFB1	0.000127	ADGRG2,ALOX12,AMOTL2,B4GAT1,BMP4,C1QC,CAMK2N1,CAPN15,CAV1,CBR3,CCR3,CD80,CFH,CLU,COL1A1,COL6A1,CX3CL1,CXCL12,EGR1,FAP,FCGR3A/FCGR3B,FSTL3,FZD1,GPRC5A,HOXB5,ID2,IFI16,IGF1,IGFBP5,ITGB5,JUNB,KITLG,KLRB1,LOXL1,MET,MGP,MTHFD2,MVD,NRP1,NT5E,NUAK1,OCLN,PLAGL1,PLK2,PROM1,PTH1R,SELP,SFRP1,SOCS3,SPP1,TAGLN,TGFA,THY1,TNC,TRPC1,WWTR1,ZNF365	160 (21)
IL4	0.000304	ALOX12,ARG2,CCR3,CD79A,CD80,CLDN5,CNTF,COL1A1,CX3CL1,CYSLTR1,CYSLTR2,FCGR3A/FCGR3B,GBP6,HSD11B1,IFI16,IGF1,IL7R,JCHAIN,JUNB,KITLG,KLRB1,LRP1,MMP28,MS4A1,NRP1,PMP22,SAMD4A,SELP,SNX20,SOCS3,SPP1,TACR1,THY1,TLN2,TNC	154 (19)
IFNG	0.000315	ADGRG2,AGTR1,ALOX12,ARG2,BATF2,C1QC,C4A/C4B,CAPN3,CAV1,CCL19,CCR3,CD80,CHAC1,COL1A1,CX3CL1,CXCL12,CYSLTR2,DUSP9,EGR1,FCGR3A/FCGR3B,FGFRL1,FZD1,GBP6,IFI16,IFIT1,IGF1,IL7R,ISL1,JUNB,KITLG,Mt1,OCLN,PROM1,SCNN1A,SELP,SFRP1,SOCS3,SPP1,SRP54,SYNM,TACR1,THY1,TLR5,TLR7,TLR9,TREM3	153 (17)
NGF	0.000428	AXIN2,CAV1,CD80,CRYAB,EGR1,EPHA4,GUCY1B1,JUNB,LRP1,PLK2,PPP2R2B,SHTN1,TACR1	139 (18)
WNT3A	0.00126	AXIN2,BMP4,COL1A1,CXCL12,DLK1,FCMR,FZD1,IGFBP5,JAM2,KITLG,PMP22,PTH1R,THY1,TNC	110 (13)
TGFB2	0.00151	ALDH1A1,BMP4,COL1A1,EGR1,ITGB5,JAM2,SPP1,TAGLN	133 (18)
IL13	0.00152	ADAM8,ARG2,CD80,Clca3a1/Clca3a2,COL1A1,CX3CL1,CYSLTR1,EGR1,EVL,HSD11B1,IGF1,KITLG,LILRB3,MUC5B,PTH1R,SELP,SOCS3,SPP1	148 (19)
VEGFA	0.00178	ARG2,BMP4,CAV1,CD80,COL1A1,CXCL12,EGR1,IGFBP5,JUNB,MMP15,NRP1,OCLN,SYNM,TNC	135 (20)
FLT3LG	0.00195	CD79A,CD80,CXCL12,ID2,IL7R,SCNN1A	102 (7)
IGF1	0.00206	BMP4,C4A/C4B,CLU,COL1A1,EGR1,HSD11B1,ID2,IGF1,IGFBP5,ITGB5,JUNB,MUC5B,OCLN,OSMR,PLK2,PTH1R,SOCS3,SPP1,THY1	149 (18)
PRL	0.00269	CAMK2N1,CAV1,CLDN5,CLU,COL1A1,EGR1,ID2,IFIT1,IGFBP5,MGP,OCLN,SOCS3,SPP1	134 (22)
HGF	0.00288	CAV1,COL1A1,CRYAB,EGR1,EPHA4,GUCY1B1,IGF1,IL17RC,KITLG,MET,NRP1,OCLN,OSMR,PMP22,SFRP1,SOCS3,SPP1,TACR1,TGFA	152 (20)
IL11	0.00484	DLK1,IGF1,JUNB,SOCS3,SPP1	73 (10)
OSM	0.00489	CASK,COL1A1,COL6A1,CXCL12,DHRS3,EGR1,GRHPR,HSD11B1,HSF4,ID2,JUNB,Mt2,NUAK1,OSMR,SELP,SOCS3,SPP1,TDO2,TM4SF1,TNC	146 (19)
CSF3	0.00594	AGTR1,CXCL12,EGR1,GPR183,IGF1,KITLG,MET,SOCS3,TLR5	151 (18)
IL21	0.00616	ARG2,EGR1,GBP6,ID2,IFI16,IFIT1,IL7R,KLRB1,SOCS3	142 (15)
GH1	0.00641	CLU,EGR1,ID2,IGF1,JUNB,SOCS3,SPP1	116 (15)
IL1A	0.00758	ALDH1A1,C4A/C4B,CD80,CXCL12,HSD11B1,IGF1,IGFBP5,JAM2,JUNB,KITLG,SPP1	151 (21)
CSF1	0.00873	DUSP9,EGR1,FCGR3A/FCGR3B,IGF1,ITGB5,JUNB,MVD,SFRP1,SPP1,TLR5,TLR9	133 (15)
DKK1	0.00879	AXIN2,BMP4,CNTF,COL1A1,TAGLN	91 (7)
KITLG	0.00897	CDC42EP5,CIAPIN1,CLU,CX3CL1,CXCL12,EGR1,ID2,IRAG1,Ppbp,SLC35D3,TACR1	51 (7)
HBEGF	0.009	AR,EGR1,NRP1,TGFA	117 (15)
LTBP4	0.00903	BMP4,ID2
BDNF	0.00905	AR,CD80,EGR1,LOC728392,MVD,MYL4,NECAB3,RYR3,SEMA3E,SFRP1,SLC17A8,SPP1,TAGLN	122 (15)
CSF2	0.011	ADAM8,BMPR1A,C4A/C4B,CD80,CFH,EGR1,ID2,IGF1,ITGB5,JUNB,MET,NRP1,OSMR,PMP22,SOCS3,SPP1,TLR5,TLR9
WNT1	0.012	APCDD1,AXIN2,BMP4,EGR1,IGF1,JUNB,SPP1
IL10	0.0123	ARG2,BMPR1A,CCL19,CD80,COL1A1,CXCL12,FCGR3A/FCGR3B,IL7R,KITLG,NT5E,SOCS3,SPP1,TACR1,TLR5,TLR7,TLR9
NRG1	0.013	AMOTL2,AR,CAV1,COL1A1,EGR1,ITGB5,JUNB,LHFPL6,PMP22,SCHIP1,SLC1A1
PDGFA	0.0142	EGR1,PROM1
IL2	0.0165	ADAM8,CAMK2N1,CCR3,CD80,CXCL12,CYSLTR1,DAPK2,EPHA4,EVL,FCGR3A/FCGR3B,FCMR,IL7R,KLRB1,NRP1,NT5E,PLAC8,PPP2R2B,SELP,SOCS3,SPP1
NDP	0.0171	CNTF,Mt1
VAV3	0.018	C4A/C4B,CAV1,TGFA
JAG1	0.0181	COL1A1,SPP1,TAGLN,TNC
Ctf2	0.0187	SOCS3
CYTL1	0.0187	IGF1
INHBE	0.0187	JUNB
TGFA	0.0187	JUNB,PLAGL1,TGFA,TLR5,TLR9
TGFB3	0.0209	COL1A1,MGP,MS4A1,OCLN,TAGLN,TNC
LIF	0.0217	EGR1,IFI16,IGF1,JAM2,JUNB,KLRB1,SOCS3,SPP1,TNC
IL17A	0.0265	COL1A1,CX3CL1,CXCL12,NRP1,OCLN,OSMR,SELP,SOCS3,TGFA,TNC
CSHL1	0.0285	AR,CUX2,IGF1,SOCS3
LEP	0.0305	ADAM8,AGTR1,AR,ASB4,CAV1,COL1A1,DLK1,EGR1,IGF1,ISL1,JUNB,MUC5B,SELP,SOCS3,SPP1
PTN	0.0311	CNTF,DLK1
CTF1	0.0314	JUNB,SOCS3,TAGLN
PDGFB	0.0332	COL1A1,EGR1,SPP1,TNC
BMP6	0.0353	BMP4,Cald1,ID2,PMP22,TAGLN
IL1RN	0.0353	CHAC1,CNTF,HSD11B1,IGF1,IGFBP5,SPP1
MDK	0.0393	Cald1,TAGLN
MSTN	0.04	IGF1,IGFBP5,SPP1,TNC
IGF2	0.0407	EGR1,IGF1,IGFBP5,ITGB5,JUNB,SOCS3,SPP1
EREG	0.0436	TGFA,TNC
IL5	0.0465	CCR3,CD79A,CD80,CYSLTR1,EGR1,JCHAIN,MKRN3,PMP22,RAP1GAP,THY1
CCN2	0.0486	COL1A1,EGR1,IGF1,KITLG,PTH1R

### Sheet: IPA upstream OvsY
Upstream regulators predicted by IPA analysis of RNA-seq data from middle age LT-HSC vs young LT-HSC
Upstream Regulator	p-value of overlap	Target Molecules in Dataset	Mechanistic Network
TGFB1	4.6e-15	ACE,ACKR1,ADAM19,ADGRG2,ALOX12,ALOX15,BMP4,C3,C5AR1,CADM1,CALML4,CAMK2N1,CAV1,CD14,CD4,CEBPB,CHST3,CLDN1,CLU,COL18A1,COL5A1,Crb3,CX3CL1,CXCL3,EGR1,EGR3,EPHA2,F13A1,FAP,FCGR3A/FCGR3B,FLRT1,FOXC1,FZD1,GABRA4,GAS7,GEM,HCAR2,HLA-DQA1,HLA-DRB5,HNF4A,HSPG2,ID1,ID2,Ighg2b,IGHM,IL1B,IL2RB,ITGAX,ITGB5,JUNB,KLF2,KLF4,KLRB1,KLRD1,LCN2,LGALS3,LOXL1,Ly6a (includes others),MAPK13,MMP2,MSR1,NR4A1,NR4A2,OCLN,OLR…	179 (17)
TNF	1.84e-12	ABTB2,ACE,ADAM8,AGTR1,AR,BMP4,BMPR1A,BTG2,C3,C4A/C4B,C5AR1,CAV1,Ccl6,CD14,CD4,CEBPB,CLDN5,CLU,CP,CST7,CX3CL1,CXCL16,CXCL3,CYP26B1,EGR1,EGR3,EMP2,EPHA2,GEM,HLA-A,HNF4A,HOXB8,HSD11B1,HSPG2,ID1,IGKC,IL1B,IL1RL2,IRF8,ITGAX,JUNB,KLF2,KLF4,KLRB1,LCN2,LGALS3,LRG1,LY96,MMP2,MMP28,MPO,MSR1,Mt2,NR0B2,NR4A1,NR4A2,OCLN,OLR1,OSMR,P2RY6,PCSK9,PILRB,PLK2,Ppbp,RRAD,SCD,SELP,SFRP1,SLC11A1,SLC16A5,SLPI,SOCS3,SPP1,…	191 (19)
IFNG	9.85e-10	ACE,ADAMTS9,ADGRG2,AGTR1,ALOX12,ALOX15,Art2a,C3,C4A/C4B,C5AR1,CAV1,Ccl6,CD14,CD276,CD4,CEBPB,CHST3,CP,CX3CL1,CXCL16,CXCL3,EGR1,EGR3,FCGR3A/FCGR3B,FCN1,FZD1,GLA,HCAR2,HLA-A,HLA-DQA1,HLA-DRB5,HSPG2,ID1,Ighg2b,IL1B,IRF8,ISL1,ITGAX,JUNB,KLF2,KLF4,LCN2,LGALS3,Ly6a (includes others),LY96,MMP2,MSR1,OCLN,P2RY6,PLA2G7,PROM1,PTPRB,SELP,SFRP1,SLC11A1,SLPI,SOCS3,SPON1,SPP1,SYNM,TSHR	156 (18)
IL4	1.24e-09	ADAM19,ALOX12,ALOX15,ATP1A3,C3,C5AR1,Ccl6,CD14,CD276,CD300LF,CD79A,CHST3,CLDN5,COL18A1,CST7,CX3CL1,CXCL16,CXCL3,CYSLTR1,EPHA2,F13A1,FCGR3A/FCGR3B,HOMER2,HSD11B1,IFNLR1,Ighg2b,IL1B,IL1RL2,IL2RB,IRF8,ITGAX,JCHAIN,JUNB,KLRB1,KLRD1,KRT1,LGALS3,Ly6a (includes others),MAFB,MMP2,MMP28,MSR1,SELP,SLAMF7,SNX20,SOCS3,SPP1,TMTC1	142 (15)
IL13	2.58e-09	ADAM8,ALOX15,C3,Ccl6,CD14,CD4,CEBPB,Clca3a1/Clca3a2,COL18A1,CP,CX3CL1,CXCL3,CYSLTR1,EGR1,F13A1,GAS7,HLA-DRB5,HOMER2,HSD11B1,IL1B,LILRB3,MMP2,PDGFC,PTH1R,SELP,SLPI,SOCS3,SPINT1,SPP1	134 (15)
IL6	2.03e-08	ANG,BTG2,C3,C5AR1,CD14,CD53,CD79A,CEBPB,CLU,CP,CXCL3,EGR1,ELANE,EPHA4,HLA-A,HLA-DQA1,HLA-DRB5,ID1,ID2,Ighg2b,IGHM,ITGB5,JCHAIN,JUNB,KLRB1,KLRD1,LCN2,LRG1,LY96,MMP2,MPO,MSR1,MSS51,Mt2,PLK2,PROM1,SOCS3,SPP1,STEAP4	158 (18)
CSF3	2.75e-08	AGTR1,CD14,CD300LD,CD300LF,CEBPB,CXCL3,EGR1,EGR3,ELANE,GPR183,HLA-DQA1,LCN2,Ly6a (includes others),LY96,MMP2,MPO,SOCS3	130 (17)
CSF2	5.13e-08	ACE,ADAM8,BMPR1A,C3,C4A/C4B,C5AR1,CD14,CD276,CXCL3,EFEMP2,EGR1,EGR3,HCAR2,ID2,IFNLR1,IL1B,ITGAX,ITGB5,JUNB,LY96,MME,MMP2,MPO,NR4A1,NR4A2,OLR1,OSMR,SLAMF7,SOCS3,SPP1	161 (17)
CX3CL1	1.6e-07	APCDD1,CST7,CX3CL1,GLA,ID2,IL1B,MEIS2,MMP2,MSR1,OLFM4,PROM1,SELP,SEMA5A,SPP1	160 (23)
IGF1	3.5e-07	BMP4,BTG2,C4A/C4B,CEBPB,CLU,EGR1,HSD11B1,ID1,ID2,IL1B,ITGB5,JUNB,LCN2,Ly6a (includes others),Mcpt8,MMP2,NR4A1,OCLN,OSMR,PLK2,PTH1R,SCD,SLC12A5,SLPI,SOCS3,SPP1,TSHR	178 (18)
CSF1	1.22e-06	CXCL3,EGR1,EGR3,FCGR3A/FCGR3B,GAS7,HLA-A,IL1B,IRF8,ITGAX,ITGB5,JUNB,KLF2,MAFB,MPO,MSR1,SFRP1,SPP1,ZNF705A	158 (18)
AGT	1.65e-06	ACE,AGTR1,ALOX12,ALOX15,C3,C4A/C4B,C5AR1,CAV1,CD14,CP,CXCL3,EGR1,HSPG2,IL1B,ITGB5,LCN2,MMP2,MSR1,NR4A1,NR4A2,OCLN,OLR1,PIR,SOCS3,SPP1,WNK4	171 (19)
FGF2	3.87e-06	ACE,ANG,AR,BMP4,BTG2,CAV1,CHRM3,EGR1,EPHA4,ID2,IL1B,JUNB,MMP2,NR4A1,NR4A2,PDGFC,PLK2,SCD,SFRP1,SOCS3,SPP1,TSHR,ZFP57	158 (21)
IL1B	4.06e-06	ADAM8,AGTR1,ALOX15,BMP4,BTG2,C3,CD14,CD4,CEBPB,CP,CX3CL1,CXCL3,CYSLTR1,EGR1,F13A1,GEM,GLA,HLA-A,HNF4A,HSD11B1,HSPG2,IL1B,ISL1,JUNB,KLRB1,LCN2,LY96,MMP2,Mt2,NR0B2,NR4A1,NR4A2,OCLN,OLR1,OSMR,Ppbp,SOCS3,SPP1,XDH	150 (16)
BMP7	4.44e-06	AP2A1,BMP4,BMPR1A,CAMK2N1,CEBPB,DLK1,ID1,ID2,IL1B,KLF4,MMP2,OCLN,SOCS3,SPP1	105 (16)
BMP2	8.15e-06	ATP2C2,BMP4,BMPR1A,Cald1,CHRNA2,CREB3L1,FZD1,ID1,ID2,JUNB,KLF4,PTH1R,SPINT1,SPP1,TNNT1	125 (20)
EGF	2.36e-05	ALOX12,ALOX15,AR,BTG2,CAV1,CEBPB,CLU,EGR1,EGR3,EPHA2,HNF4A,ID1,ID2,IL1B,JUNB,LCN2,MMP2,NR4A1,NR4A2,OCLN,PROM1,SCD,SOCS3,SPP1,TJP3	191 (20)
FGF19	3.36e-05	ALDH1A1,EGR1,ID1,LCN2,MME,NR0B2,PROM1,SCD,SLPI	96 (7)
IL3	6.62e-05	BTG2,Ccl6,CD14,CD53,EGR1,EGR3,HLA-A,HNF4A,IL1B,ITGAX,JCHAIN,JUNB,LCN2,MPO,PLA2G7,PRG2,SLAMF7,SOCS3	132 (17)
Il3	7.46e-05	ADAM19,CD14,EGR1,ELANE,LCN2,Ly6a (includes others),MPO,SPP1	158 (22)
IL17A	0.00011	C3,CD14,CEBPB,CX3CL1,CXCL3,IL1B,KLF2,LCN2,MMP2,MPO,OCLN,OSMR,SELP,SOCS3,STEAP4	160 (18)
CXCL8	0.000118	AR,COL18A1,CXCL3,HSPG2,IL1B,ITGAX,LGALS3,MMP2	165 (19)
WNT5A	0.000143	CD14,ID2,IL1B,IRF8,Ly6a (includes others),NR0B2,ROR2,SOCS3,SPP1,WWTR1	158 (20)
KITLG	0.000286	CD14,CLU,CX3CL1,CXCL3,EGR1,ELANE,ID2,IGHM,IL1B,MME,MMP2,MPO,PARVB,Ppbp	155 (21)
FLT3LG	0.00029	CD79A,CEBPB,CXCL3,ID2,IL1B,IL2RB,MPO	129 (17)
LTBP4	0.000318	BMP4,ID1,ID2	81 (7)
OSM	0.00032	ACE,CXCL3,EGR1,FOXC1,GAS7,HLA-A,HSD11B1,ID1,ID2,IL1B,JUNB,LCN2,LRG1,MMP2,MOAP1,Mt2,OSMR,SELP,SLPI,SOCS3,SPP1,TM4SF1,XDH	115 (17)
CXCL12	0.000334	CD14,CD4,CX3CL1,EGR1,ID1,IL1B,ITGAX,JUNB,Ly6a (includes others),MMP2,NR4A1,SOCS3	157 (19)
BDNF	0.00039	AR,ATP1A3,CP,EGR1,EGR3,KIF5A,LCN2,NECAB3,NR4A1,PLTP,SEMA3E,SFRP1,SLC12A5,SLC17A7,SLC17A8,SPP1	171 (23)
JAG2	0.00069	C3,CEBPB,CXCL3,IL1B,SPP1
LEP	0.0011	ACE,ADAM8,AGTR1,AR,CAV1,CD14,CEBPB,DLK1,EGR1,IL1B,ISL1,ITGAX,JUNB,MMP2,SCD,SELP,SOCS3,SPP1,STEAP4	158 (20)
MST1	0.0012	IRF8,MSR1,NR0B2,SPP1	135 (15)
CRH	0.0013	AR,IL1B,JUNB,KRT1,NR4A1,SOCS3	151 (20)
TGFB2	0.00134	ALDH1A1,BMP4,EGR1,HSPG2,ITGB5,MMP2,SCD,SPP1	162 (22)
IL27	0.0015	CD14,CX3CL1,EGR1,HLA-A,HLA-DQA1,ID2,IFNLR1,IL1B,SOCS3	155 (18)
NRG1	0.0015	AR,CAV1,EGR1,EGR3,EMP2,EPHA2,ID1,ITGB5,JUNB,LHFPL6,MSR1,NR4A1,PGAM2	152 (19)
IL33	0.00202	Cd52,CX3CL1,CXCL16,CXCL3,HCAR2,IL1B,JUNB,MSR1,PRG2,PTPRK,SLC11A1,SOCS3	145 (16)
PRL	0.00227	CAMK2N1,CAV1,CLDN5,CLU,COL5A1,EGR1,ID1,ID2,MME,OCLN,SOCS3,SPP1,XDH	154 (23)
IL1A	0.00231	ALDH1A1,C3,C4A/C4B,CXCL3,HSD11B1,HSPG2,IL1B,JUNB,LCN2,MMP2,P2RY6,SPP1	162 (18)
HGF	0.00232	CAV1,EGR1,EMP2,EPHA4,GEM,ID1,IL1B,IRF8,LCN2,MMP2,NR0B2,NR4A1,NR4A2,OCLN,OSMR,SFRP1,SOCS3,SPP1,TRIB1	158 (20)
IFNB1	0.00315	Apol11b (includes others),Art2a,CD14,CDKL2,CX3CL1,CXCL3,HLA-A,IL1B,ITGAX,MMP2,SPP1,THBS2,Tlr13	131 (14)
EPO	0.00325	ABCA13,BMP4,EGR1,ERFE,ID1,ID2,JUNB,MMP2,MPO,PTPRB,SELP,SOCS3,SPP1	137 (17)
Ccl2	0.00329	CD14,CXCL3,Ighg2b,IL1B,KLF4	133 (18)
TIMP1	0.00332	CTSG,MME,MMP2,PLTP
IL2	0.00339	ADAM19,ADAM8,C3,CAMK2N1,CMKLR1,CXCL3,CYSLTR1,EPHA4,FCGR3A/FCGR3B,IL1B,IL2RB,KLRB1,KLRD1,Ly6a (includes others),MME,MMP2,MMP25,PDGFC,PTGIR,SELP,SOCS3,SPP1	138 (19)
MDK	0.00342	ACE,Cald1,CXCL3
IL11	0.00446	DLK1,IL1B,JUNB,SOCS3,SPP1	142 (19)
IL21	0.00544	EGR1,HLA-DRB5,ID2,Ighg2b,IL2RB,KLRB1,KLRD1,MMP2,SOCS3	159 (19)
GH1	0.00578	CEBPB,CLU,EGR1,ID2,JUNB,SOCS3,SPP1	155 (18)
CCL2	0.00653	CEBPB,CXCL3,IL1B,LCN2,MMP2,SLC11A1	135 (18)
PDGFB	0.00673	EGR1,KLF2,MMP2,NR4A1,SPP1	150 (22)
CCN3	0.00723	BMP4,MMP2,PDGFC
CLCF1	0.00869	MSR1,SOCS3
IL10	0.0103	BMPR1A,Ccl6,CD14,CXCL16,CXCL3,FCGR3A/FCGR3B,GLA,HLA-DRB5,IL1B,KLRD1,LY96,MMP2,MSR1,SLC11A1,SOCS3,SPP1
VEGFA	0.0104	ACE,BMP4,CAV1,EGR1,ID1,IL1B,JUNB,MMP2,NR4A1,NR4A2,OCLN,SYNM
TNFSF11	0.0114	BMP4,CAV1,CD14,CD300LF,CXCL3,IL1B,IRF8,JUNB,MAFB,SOCS3,SPP1
IL17C	0.0128	IL1B,LCN2,OCLN
AMH	0.0128	BMPR1A,BTG2,MMP2
GAS6	0.0128	IL1B,MSR1,SOCS3
IL22	0.0132	C3,CLDN1,CXCL3,IL1B,KRT1,LCN2,SOCS3
IGF2	0.0132	EGR1,ITGB5,JUNB,Mcpt8,SEZ6L2,SOCS3,SPP1,THBS2
PDGFA	0.0136	EGR1,PROM1
ANGPTL3	0.0136	HSPG2,SCD
TGFA	0.0173	CEBPB,JUNB,LCN2,NR4A2,SLPI
FGF10	0.0181	BMP4,BMPR1A,CEBPB,SCD
CNTF	0.0181	EGR1,JUNB,SATB2,SCD,SOCS3
Ctf2	0.0183	SOCS3
INHBE	0.0183	JUNB
IL18	0.0192	ADAM19,CXCL16,CXCL3,FCGR3A/FCGR3B,IL1B,MPO,SLC17A7,SPP1
WNT3A	0.0192	BMP4,CEBPB,CST7,DLK1,FZD1,ID1,KLF4,LCN2,MPO,PTH1R,SLPI
CXCL1	0.0195	IL1B,SOCS3
IL36A	0.0258	CXCL3,IL1B,LCN2
GDF2	0.0259	CAV1,DLK1,ID1,ID2,SPP1
NGF	0.0269	BTG2,CAV1,EGR1,EPHA4,ID1,JUNB,MMP2,NR4A1,PLK2
FGF8	0.027	BMP4,CITED4,COL18A1,SLPI,SPP1
PF4	0.0278	CXCL3,IL1B,KLF4
IL25	0.0282	BTG2,CLDN5,IL1B,OCLN
FGF1	0.0285	EGR1,FZD1,IL1B,ITGAX,NR4A2,SPP1
NRG2	0.0312	EGR1,ITGB5,JUNB,NR4A1
GDF9	0.032	HSPG2,ID1,ID2
BMP6	0.0328	BMP4,Cald1,ID1,ID2,KLF4
BMP10	0.0338	ID1,ID2
NTF4	0.0338	SLC12A5,SPP1
CXCL2	0.0338	CXCL3,IL1B
WNT1	0.0347	APCDD1,BMP4,EGR1,HNF4A,JUNB,SPP1
BMP4	0.0419	BMP4,Cald1,CEBPB,ID1,ID2,JUNB,KLF4,SPINT1
CXCL3	0.0421	CXCL3,IL1B
ANGPT2	0.0449	AGTR1,CEBPB,COL18A1,IL1B,ITGAX,MMP2,OLR1,THBS2
NRTN	0.0465	EGR1,SLC12A5
LIF	0.048	CEBPB,EGR1,IL1B,JUNB,KLRB1,SOCS3,SPP1,ZFP57
TNFSF10	0.114	CD14,HLA-A,IL1B,MMP2
